# A Unique Cellular Organization of Human Distal Airways and Its Disarray in Chronic Obstructive Pulmonary Disease

**DOI:** 10.1101/2022.03.16.484543

**Authors:** Samir Rustam, Yang Hu, Seyed Babak Mahjour, Scott H. Randell, Andre F. Rendeiro, Hiranmayi Ravichandran, Andreacarola Urso, Frank D’Ovidio, Fernando J. Martinez, Bradley Richmond, Vasiliy Polosukhin, Jonathan A. Kropski, Timothy S. Blackwell, Olivier Elemento, Renat Shaykhiev

## Abstract

In the human lung, terminal bronchioles (TBs), the most distal conducting airways, open to respiratory bronchioles (RBs) that lead to the alveolar region where gas exchange takes place. This transition occurs in pulmonary lobules, lung tissue units supplied by pre-TBs, which give rise to TBs. Accumulating evidence suggests that remodeling and loss of pre-TBs and TBs underlies progressive airflow limitation in chronic obstructive pulmonary disease (COPD), the third leading cause of death worldwide. Understanding the nature of these changes at the single-cell level has so far been limited by poor accessibility of pre-TBs and TBs. Here, we introduce a novel method of region-precise airway dissection, which enables capture of the entire anatomical continuum of peripheral airways, from pre-TBs to RBs, and the associated alveolar region within the lobule. This approach allowed us to identify terminal airway-enriched secretory cells (TASCs), a unique epithelial cell population of distal airways expressing secretoglobin 3A2 (SCGB3A2) and/or surfactant protein B (SFTPB). TASCs were enriched in TBs, particularly, in areas of TB-RB transition and exhibited an intermediate, broncho-alveolar molecular pattern. TASC frequency was markedly decreased in pre-TBs and TBs of COPD patients compared to those in non-diseased lungs, accompanied by changes in cellular composition of vascular and immune microenvironments. *In vitro* regeneration assays identified basal cells (BCs) of pre-TBs and TBs as a cellular origin of TASCs in the human lung. Generation of TASCs by these region-specific progenitors was suppressed by IFN-γ signaling that was augmented in distal airways of COPD patients. Thus, altered maintenance of region-specific cellular organization of pre-TBs and TBs represents a key component of distal airway pathology in COPD.
