## Supplementary material for "A Unique Cellular Organization of Human Distal Airways and Its Disarray in Chronic Obstructive Pulmonary Disease": Table S1

### Sheet: Table S1
Table S1. Samples included in single-cell RNA-sequencing analysis
							Number of single cells7
Sample ID	Age1	Sex2	Ancestry3	Smoking4	Lung disease5	Region6	P	pre-T	T	CoD or Explant8	Smoking history	Other conditions9	Source10
N1	24	M	H	NS	No	pre-T, T	---	1071	772	HT, blunt injury, MVA			UNC
N2	12	M	A	NS	No	P, pre-T, T	1606	2717	2457	Anoxia, asphyxiation			UNC
N3	67	M	C	Cigars	No	pre-T	---	4598	---	Blunt injury			UNC
N4	39	M	C	30 PY	No	P, pre-T, T	3578	2498	3388	Anoxia from asphyxiation			UNC
N5	66	F	A	NS	No	pre-T	---	5652	---	Stroke, ICH			UNC
N6	63	F	C	13 PY	No	P, pre-T, T	5672	7902	5797	Stroke, ICH			UNC
N7	20	M	C	0.25 PY	No	pre-T	---	3245	---	Anoxia from asphyxiation		Marijuana smoking history	UNC
N8	32	M	C	40 PY	No	P, pre-T, T	4385	4669	6038	HT, gunshot wound			UNC
N9	61	F	C	NS	No	pre-T	---	4833	---	Stroke, ICH			UNC
N10	37	M	C	NS	No	P, pre-T, T	5092	4464	3976	Anoxia, drowning			UNC
N11	41	M	U	NS	No	pre-T, pre-T*, T	---	2706	2153	Anoxia		CMV, EBV, Klebsiella (serology)	CUMC
N12	11	F	U	NS	No	pre-T	---	3734	---	HT, MVA			VUMC
C1	57	F	C	40 PY	COPD	pre-T	---	5274	---	Anoxia, cardiovascular (natural causes)		History of asthma	UNC
C2	58	F	C	25 PY	COPD	pre-T	---	3495	---	Anoxia, cardiovascular (natural causes)			UNC
C3	41	M	C	50 PY	COPD	pre-T	---	3859	---	Anoxia, cardiovascular (natural causes)	quit 2014		UNC
C4	56	F	C	36 PY	COPD	pre-T	---	1913	---	Explant		GERD, A1AT deficiency, allergic rhinitis, colon polyps, migraines	VUMC
C5	65	M	A	35 PY	COPD	pre-T	---	3868	---	Explant	quit 2018	HTN, CAD, pneumothorax (not recent), history M. kansasii infection, arthritis	VUMC
						Total cells	20333	66498	24581
						Mean per sample	4066.6	3911.65	3511.57
1Age (years); 2Sex: F, female; M, male; 3Ancestry: A, African-American; C, Caucasian; H, Hispanic; U, unknown
4Smoking: for smokers - pack-years (PY); ex-smokers (ex; available details - in "Smoking history"); non-smokers (NS)
5COPD, chronic obstructive pulmonary disease
6Airway regions, from which samples were collected: P, proximal (cartilaginous bronchi); pre-T, pre-terminal (pre-TB and 3-4 orders proximal to pre-TBs); T, terminal (segments within the lobule); * two pre-T samples were analyzed from this donor lung
7Number of single cells included in single-cell RNA-seq data analysis after removal of doublets
8Cause of death (CoD) for non-explant samples: HT, head trauma; MVA, motor vehicle accident; ICH, intracerebral hemorrhage
9Other conditions: CMV, cytomegalovirus infection, EBV, Epstein-Barr virus infection, GERD, gastroesophageal reflux disease; A1AT, alpha-1 antitrypsin definiciecy; HTN, hypertension; CAD, coronary artery disease
10Sample source: UNC, University of North Carolina Tissue and Cell Culture Procurement Core; CUMC, Columbia University Medical Center; VUMC, Vanderbilt University Medical Center
Summary
Parameter		No lung disease	COPD	All	COPD vs no lung disease	Statistical test
n; donors		12	5	17
Mean age (years)		39.4167	55.4	44.1176	p=0.246	Mann-Whitney u-test; 2-tailed
Median age (years)		38	57	41
% females		33.3	60	41.2	p=0.593	Fisher exact test
% smokers		41.7	100	58.8	p=0.044	Fisher exact test
Pack-years (mean)1		20.81	37.5	29.9	p=0.163	2-tailed unequal variance t-test
pre-T; total cells		48089	18409	66498
pre-T; cells per sample		4007.42	3690.5	3911.65	p=0.8729	Mann-Whitney u-test; 2-tailed
1Mean pack-years of smoking calculated for subjects with known smoking history (pack-year data)
