## Supplementary material for "A Unique Cellular Organization of Human Distal Airways and Its Disarray in Chronic Obstructive Pulmonary Disease": Table S3

### Sheet: Cell distribution
Table S3. Distribution of Cells along the Human Bronchoalveolar Continuum
Order	Cell category	Symbol	Family	Super-family	Mean % of all cells (in indicated groups per sample)				Differences between groups (two-tailed Mann-Whitney test)							Symbol	Mean % within superfamily (in indicated groups per sample)				Differences between groups (two-tailed Mann-Whitney test)							Symbol	Mean % within family (in indicated groups per sample)				Differences between groups (two-tailed Mann-Whitney test)
					No lung disease (NLD)			pre-T COPD	Between regions of NLD samples						pre-T: COPD vs NLD		No lung disease (NLD)			pre-T COPD	Between regions of NLD samples						pre-T: COPD vs NLD		No lung disease (NLD)			pre-T COPD	Between regions of NLD samples						pre-T: COPD vs NLD
					Proximal (P)	Pre-terminal (pre-T)	Terminal (T)		P vs			D vs		T vs P+pre-T			Proximal (P)	Pre-terminal (pre-T)	Terminal (T)		P vs			D vs		T vs P+pre-T			Proximal (P)	Pre-terminal (pre-T)	Terminal (T)		P vs			D vs		T vs P+pre-T
									pre-T	T	pre-T+T	P+T	T								pre-T	T	pre-T+T	P+T	T								pre-T	T	pre-T+T	P+T	T
1	Epithelial cell superfamily	Epi	---	Epi	33.5931	35.9611	22.1614	31.4697	0.490188	0.515952	0.865135	0.108584	0.0812736	0.108746	0.278231	Epi	100	100	100	100	---	---	---	---	---	---	---	Epi	---	---	---	---	---	---	---	---	---	---	---
1.1	Airway surface epithelium	ASE	ASE	Epi	26.4009	29.4526	12.1025	27.3014	0.490188	0.416793	0.918832	0.0605794	0.0323905	0.0491844	0.622109	ASE	78.5903	81.9011	54.6108	86.7546	0.374995	1	0.518669	0.149469	0.177939	0.317976	0.374995	ASE	100	100	100	100	---	---	---	---	---	---	---
1.1.1	Undifferentiated cells	BC-IC	ASE	Epi	11.3654	2.56791	1.19758	6.57625	0.0937896	0.0229904	0.0323545	0.978303	0.153761	0.0491844	0.324267	BC-IC	33.8326	7.14078	5.40391	20.8971	0.0103804	0.0148509	0.0048118	0.314287	0.5791	0.173273	0.374995	BC-IC	43.0493	8.71879	9.89531	24.0876	0.0103804	0.00936611	0.00388556	0.242224	0.751265	0.214711	0.430356
1.1.1.1	Basal cells	BC	ASE	Epi	2.27901	2.13331	0.858334	5.95073	0.554228	0.0509132	0.208466	0.49623	0.131584	0.0563996	0.167581	BC	6.78414	5.93225	3.87311	18.9094	0.374995	0.143151	0.208466	0.764642	0.233876	0.137822	0.236859	BC	8.63229	7.24319	7.0922	21.7964	0.217652	0.103771	0.117807	0.870254	0.204157	0.108406	0.236859
1.1.1.2	Intermediate cells	IC	ASE	Epi	9.08642	0.434601	0.339246	0.625519	0.0103804	0.0146765	0.00480368	0.399088	0.427937	0.122679	0.430356	IC	27.0485	1.20853	1.5308	1.98769	0.00160867	0.0092426	0.000982257	0.121023	0.812022	0.237833	0.554228	IC	34.417	1.4756	2.80311	2.29116	0.00160867	0.0146765	0.00124829	0.077043	1	0.38008	0.843714
1.1.2	Secretory cells	S	ASE	Epi	9.87569	6.69662	4.00147	3.17741	0.767445	0.515952	0.610385	0.891835	0.634461	0.52511	0.236859	S	29.3979	18.6218	18.0561	10.0967	0.767445	0.870991	0.918832	0.643838	0.691947	0.694026	0.236859	S	37.4066	22.7369	33.0632	11.6383	0.554228	0.143852	0.865135	0.134705	0.0960923	0.0649003	0.139249
1.1.2.1	Secretory cells, major (common) subtype	S1	ASE	Epi	7.98145	4.6051	2.23167	1.21782	0.693366	0.416793	0.518669	0.723674	0.383387	0.317976	0.0937896	S1	23.7592	12.8058	10.0701	3.86983	0.490188	0.745333	0.518669	0.723674	1	0.879734	0.0610845	S1	30.2317	15.6356	18.4397	4.46067	0.374995	1	0.563628	0.264828	0.383387	0.486422	0.0486717
1.1.2.2	Secretory cells, mucous	S-Muc	ASE	Epi	1.87944	1.39156	0.384207	1.83781	0.430118	0.07353	0.184403	0.567169	0.13071	0.0643851	1	S-Muc	5.59471	3.86962	1.73368	5.83993	0.554023	0.415977	0.433758	0.723163	0.301112	0.261935	0.767328	S-Muc	7.11883	4.72474	3.1746	6.73155	0.430118	0.143151	0.233581	0.806271	0.301112	0.172445	1
1.1.2.3	Terminal airway-enriched secretory cells	TASC	ASE	Epi	0.0147987	0.699958	1.3856	0.121782	0.00223314	0.00568126	0.000982257	0.341068	0.302936	0.0648488	0.0383496	TASC	0.0440529	1.94643	6.25231	0.386983	0.00308928	0.00568126	0.00124829	0.8066	0.0475832	0.0100905	0.0383496	TASC	0.0560538	2.37656	11.4488	0.446067	0.00423524	0.00568126	0.00157953	0.891815	0.01122	0.00273141	0.0485555
1.1.3	Ciliated cells	C	ASE	Epi	4.49388	17.6389	5.53012	15.9646	0.114758	1	0.262307	0.0207945	0.0393684	0.122751	1	C	13.3774	49.05	24.9539	50.73	0.0937896	1	0.234483	0.0276011	0.0683661	0.173273	1	C	17.0217	59.8893	45.694	58.4753	0.139249	0.515952	0.185249	0.134705	0.341648	0.649886	1
1.1.3.1	Ciliated cells, major (common) subtype	C1	ASE	Epi	1.10497	12.5198	3.36794	12.1229	0.622109	0.745333	0.865109	0.276566	0.250369	0.30344	0.430356	C1	3.28928	34.8149	15.1973	38.5224	0.554228	0.870991	0.610316	0.446271	0.552148	0.716451	0.430356	C1	4.18535	42.5085	27.8284	44.4039	0.767445	0.416793	0.563553	0.744107	0.842903	0.903637	0.374995
1.1.3.2	Ciliated cells, secretory-like	C-s	ASE	Epi	3.38891	5.1191	2.16218	3.84168	0.374995	0.416793	0.812053	0.108584	0.112999	0.122751	0.374995	C-s	10.0881	14.2351	9.75655	12.2076	0.554228	0.626117	0.865135	0.288844	0.302936	0.317976	0.767445	C-s	12.8363	17.3808	17.8656	14.0714	1	1	1	0.934973	0.936839	0.927664	0.554228
1.1.4	Secretory-ciliated intermediate cells	SCI	ASE	Epi	0.365036	2.36941	1.21393	1.28979	0.0486717	0.329859	0.07181	0.0534898	0.23458	0.606942	0.554228	SCI	1.08664	6.58881	5.47768	4.0985	0.0486717	0.104377	0.0382592	0.149469	0.634461	0.83224	0.490188	SCI	1.38266	8.04484	10.0304	4.72425	0.0486717	0.0229904	0.0190877	0.43029	0.691947	0.237923	0.430356
1.1.4.1	Hybrid cells	H	ASE	Epi	0.15292	1.05725	0.633532	0.918904	0.217652	1	0.414036	0.1565	0.302208	0.412996	0.554228	H	0.455213	2.93998	2.85872	2.91996	0.256722	0.870088	0.376222	0.326613	0.63395	0.784947	0.622109	H	0.579223	3.58967	5.23472	3.36577	0.348797	0.870088	0.454011	0.513129	0.873886	0.975812	0.693366
1.1.4.2	Pre-ciliated (deuterosomal) cells	p-C	ASE	Epi	0.212115	1.31216	0.580397	0.370883	0.200037	0.515952	0.234393	0.327452	0.721296	1	0.401861	p-C	0.631424	3.64883	2.61896	1.17854	0.200037	0.329859	0.185165	0.479416	1	0.716451	0.300413	p-C	0.803438	4.45516	4.79568	1.35848	0.236859	0.193876	0.163629	0.827731	0.552148	0.33277	0.300413
1.1.5	Ionocytes	Ion	ASE	Epi	0.256511	0.0459674	0.0204365	0.143925	0.127693	0.0687277	0.061161	0.795286	0.385717	0.177905	0.222992	Ion	0.763583	0.127825	0.0922169	0.457344	0.127693	0.0687277	0.061161	0.75116	0.434997	0.199464	0.104202	Ion	0.971599	0.156073	0.168862	0.52717	0.104202	0.0995884	0.061161	0.707835	0.434997	0.222872	0.0842818
1.1.6	Neuroendocrine cells	NE	ASE	Epi	0.0443962	0.133723	0.138968	0.14946	0.919113	1	0.915177	0.886979	0.739649	0.775903	0.642539	NE	0.132159	0.371855	0.627075	0.474934	0.839056	0.862374	0.803728	0.754522	0.803177	0.924404	0.642539	NE	0.168161	0.45403	1.14826	0.547445	0.760631	0.862374	0.749323	0.842279	1	0.974768	0.718094
1.2	Submucosal gland	SMG	SMG	Epi	7.18232	0.0605934	0.0326984	0.459452	0.000964666	0.00320874	0.000213578	0.197914	0.328583	0.0668893	0.140394	SMG	21.3803	0.168497	0.147547	1.45998	0.000964666	0.00320874	0.000213578	0.159342	0.434463	0.0892908	0.170994	SMG	100	100	100	100	---	---	---	---	---	---	---
1.2.1	Myoepithelial cells	ME	SMG	Epi	0.374901	0.00417885	0	0.0221423	0.000272913	0.00207977	1.0976e-05	0.0459219	0.529368	0.0977817	0.0303497	ME	1.11601	0.0116205	0	0.0703606	0.000272913	0.00207977	1.0976e-05	0.0459219	0.529368	0.0977817	0.0303497	ME	5.21978	6.89655	0	4.81928	0.131379	0.241567	0.0688944	0.213259	1	0.407016	0.138011
1.2.2	Glandular secretory cells	G	SMG	Epi	6.80742	0.0564145	0.0326984	0.43731	0.000964666	0.00320874	0.000213578	0.197914	0.328583	0.0668893	0.822573	G	20.2643	0.156876	0.147547	1.38962	0.000964666	0.00320874	0.000213578	0.159342	0.434463	0.0892908	0.910729	G	94.7802	93.1034	100	95.1807	0.131379	0.241567	0.0688944	0.213259	1	0.407016	0.138011
1.2.2.1	Glandular, mucous cells	G-Muc	SMG	Epi	1.33189	0.00835771	0	0.0664268	0.000534371	0.00207977	4.9127e-05	0.158013	0.202419	0.0445074	1	G-Muc	3.96476	0.023241	0	0.211082	0.000534371	0.00207977	4.9127e-05	0.158013	0.202419	0.0445074	1	G-Muc	18.544	13.7931	0	14.4578	0.529619	0.241567	0.310863	0.782252	0.533829	0.263995	0.347654
1.2.2.2	Glandular, serous cells	G-Ser	SMG	Epi	5.47553	0.0480568	0.0326984	0.370883	0.000751994	0.00320874	0.000146767	0.132464	0.46599	0.0941299	0.681118	G-Ser	16.2996	0.133635	0.147547	1.17854	0.000751994	0.00320874	0.000146767	0.10368	0.602556	0.124208	0.681118	G-Ser	76.2363	79.3103	100	80.7229	0.675174	0.241567	0.407016	0.926596	0.533829	0.263995	0.526168
1.3	Alveolar epithelium	AT	AT	Epi	0.00986582	6.44797	10.0262	3.70883	0.00474381	0.0054308	0.00174146	0.354206	0.383387	0.0839479	0.324267	AT	0.0293686	17.9304	45.2416	11.7854	0.00474381	0.0054308	0.00174146	0.548856	0.177939	0.036433	0.374995	AT	100	100	100	100	---	---	---	---	---	---	---
1.3.1	Alveolar epithelial cells, type 1	AT1	AT	Epi	0	0.236105	0.147143	0.154996	0.0566478	0.0297707	0.0306869	0.747003	0.367814	0.125106	0.309863	AT1	0	0.656557	0.663962	0.492524	0.0566478	0.0297707	0.0306869	0.976604	0.190221	0.0628847	0.222992	AT1	0	3.6617	1.46759	4.1791	0.205056	0.168807	0.151335	0.683972	0.965434	0.669152	0.106056
1.3.2	Alveolar epithelial cells, type 2	AT2	AT	Epi	0.00986582	6.21187	9.87902	3.55383	0.00474381	0.0054308	0.00174146	0.354206	0.383387	0.0839479	0.300413	AT2	0.0293686	17.2738	44.5776	11.2929	0.00474381	0.0054308	0.00174146	0.548856	0.177939	0.036433	0.300413	AT2	100	96.3383	98.5324	95.8209	0.205056	0.168807	0.151335	0.683972	0.965434	0.669152	0.106056
2	Structural cell superfamily	Str	---	Str	19.4209	30.7752	21.1559	26.8862	0.139249	0.870991	0.262307	0.0971196	0.23458	0.413896	0.921477	Str	100	100	100	100	---	---	---	---	---	---	---	Str	---	---	---	---	---	---	---	---	---	---	---
2.1	Stromal cells	Strm	Strm	Str	10.5466	15.5036	6.77266	15.7487	0.278231	0.0740352	1	0.0239892	0.0174405	0.0120153	0.554228	Strm	54.3053	50.3768	32.0131	58.5753	0.324267	0.00936611	0.07181	0.149469	0.00336801	0.00120385	0.200037	Strm	100	100	100	100	---	---	---	---	---	---	---
2.1.1	Chondrocytes, cartilage cells	Cr	Strm	Str	1.88931	0.117008	0.0653969	0.365347	0.0168233	0.00554319	0.00403018	0.798082	0.0993363	0.0247254	0.23198	Cr	9.72822	0.380202	0.309119	1.35886	0.0168233	0.00554319	0.00403018	0.798082	0.0993363	0.0247254	0.195362	Cr	17.9139	0.754717	0.9656	2.31986	0.0127688	0.00554319	0.00321084	0.754522	0.0993363	0.0247254	0.273224
2.1.2	Fibroblasts	Fb	Strm	Str	2.69337	9.4275	3.30254	9.06726	0.0233796	0.626117	0.185249	0.00429524	0.0215593	0.0491844	0.843714	Fb	13.8684	30.6334	15.6105	33.7245	0.00778012	0.515952	0.12637	0.000822354	0.00705455	0.0197995	0.278231	Fb	25.5379	60.8086	48.7628	57.5747	0.00425499	0.0513199	0.0048118	0.00253776	0.0393684	0.413896	0.843714
2.1.2.1	Fibroblasts, common subtype	Fb1	Strm	Str	0.887924	6.54827	0.919644	7.66676	0.0760118	0.329859	0.434643	0.0133283	0.0323905	0.0426101	0.114758	Fb1	4.57201	21.2778	4.34699	28.5155	0.114758	0.745333	0.359067	0.0362489	0.0812736	0.138126	0.114758	Fb1	8.41908	42.2372	13.5788	48.6819	0.0760118	0.255623	0.0832052	0.0605794	0.204839	0.606942	0.200037
2.1.2.2	Fibroblasts, adventitial-enriched	Fb2	Strm	Str	1.44534	1.17426	0.286111	0.675339	0.327147	0.177931	0.194897	0.686511	0.862273	0.500555	0.263969	Fb2	7.44221	3.8156	1.3524	2.51184	0.278799	0.177931	0.171237	0.644619	0.862273	0.500555	0.416558	Fb2	13.7044	7.57412	4.2245	4.28822	0.235557	0.31232	0.194897	0.603826	0.862273	0.585541	0.360739
2.1.2.3	Fibroblasts, matrix and myofibroblasts	Fb3	Strm	Str	0.291042	1.44797	1.8679	0.442845	1	1	0.970781	1	1	0.973968	0.916131	Fb3	1.4986	4.705	8.82921	1.64711	1	1	1	0.929893	0.930877	0.922016	1	Fb3	2.75959	9.33962	27.58	2.81195	1	1	0.970781	0.976604	1	1	1
2.1.2.4	Fibroblasts, alveolar-enriched	Fb4	Strm	Str	0.0690608	0.257	0.228889	0.282314	0.315365	0.143151	0.182279	0.721872	0.811394	0.446252	0.552169	Fb4	0.355601	0.835087	1.08192	1.05003	0.366194	0.254791	0.259077	1	0.474064	0.314697	0.487934	Fb4	0.654818	1.65768	3.3796	1.79262	0.315365	0.0509132	0.123812	0.721872	0.176304	0.0722466	0.620299
2.1.3	Smooth muscle cells	SM	Strm	Str	5.67778	5.0982	2.80798	5.34736	0.767445	0.143852	0.395766	0.341161	0.0960923	0.0649003	0.554228	SM	29.2355	16.566	13.2728	19.8888	0.0610845	0.00936611	0.0158762	0.849015	0.23458	0.0565897	1	SM	53.8354	32.8841	41.4605	33.9543	0.167581	1	0.359067	0.0605794	0.112999	0.214711	0.490188
2.1.3.1	Smooth muscle cells, vascular enriched 1	SM1	Strm	Str	3.4925	3.54994	1.50822	3.4708	1	0.104377	0.518669	0.165437	0.0475832	0.0316695	1	SM1	17.9832	11.5351	7.12906	12.9092	0.236859	0.0148509	0.0617262	0.567915	0.0683661	0.0197995	1	SM1	33.1151	22.8976	22.2692	22.0387	0.554228	0.745333	0.563628	0.605343	0.812092	0.975859	0.430356
2.1.3.2	Smooth muscle cells, vascular enriched 2	SM2	Strm	Str	1.1691	1.05307	0.993215	1.35621	0.430356	0.515952	0.395766	0.567915	0.874074	0.927664	0.767445	SM2	6.01981	3.42182	4.69474	5.04427	0.0301129	0.329859	0.052844	0.0605794	0.341648	0.739229	0.693366	SM2	11.0851	6.79245	14.6651	8.6116	0.0384496	0.745333	0.208816	0.0021178	0.00554567	0.0232317	1
2.1.3.3	Smooth muscle cells, airway-enriched	SM3	Strm	Str	1.01618	0.495194	0.306548	0.520343	0.693366	0.329859	0.475639	0.849015	0.526118	0.380172	0.882394	SM3	5.23241	1.60907	1.449	1.93535	0.139249	0.143852	0.0960231	0.462764	0.936839	0.52511	0.882394	SM3	9.63517	3.19407	4.52625	3.30404	0.278231	0.870991	0.395766	0.134705	0.204839	0.380172	0.805249
2.1.4	Pericytes	Pr	Strm	Str	0.0345304	0.689511	0.57631	0.642126	0.0168233	0.0141588	0.00706261	0.397357	0.525962	0.153353	0.277983	Pr	0.1778	2.24048	2.72411	2.38831	0.0463577	0.0220409	0.0186286	0.722649	0.302754	0.0947584	0.374749	Pr	0.327409	4.44744	8.50935	4.07733	0.0463577	0.0141588	0.0154745	0.805903	0.0474997	0.0138684	0.489964
2.1.5	Glial, Schwann cells	Gli	Strm	Str	0.251579	0.171333	0.0204365	0.326598	0.167361	0.0054308	0.0316913	0.339296	0.0106171	0.00263436	0.0383496	Gli	1.2954	0.556725	0.0965997	1.21474	0.0485555	0.0054308	0.0105434	0.682155	0.0253731	0.00570209	0.0383496	Gli	2.38541	1.10512	0.30175	2.07381	0.060951	0.00887696	0.0154745	0.848438	0.0662916	0.0163997	0.0758604
2.2	Endothelial cells	En	En	Str	8.87431	15.2716	14.3832	11.1376	0.167581	0.143852	0.110375	0.683313	0.634461	0.348192	0.490188	En	45.6947	49.6232	67.9869	41.4247	0.324267	0.00936611	0.07181	0.149469	0.00336801	0.00120385	0.200037	En	100	100	100	100	---	---	---	---	---	---	---
2.2.1	Endothelial cells, arterial	En-a	En	Str	0.00986582	0.192227	0.547699	0.0941046	0.00304353	0.0054308	0.00124018	0.340789	0.341648	0.0739704	0.114758	En-a	0.0508001	0.624618	2.58887	0.35001	0.00304353	0.0054308	0.00124018	0.8489	0.0393684	0.0084195	0.139249	En-a	0.111173	1.25872	3.8079	0.84493	0.0102228	0.00887696	0.00385818	0.72347	0.132166	0.0315384	0.167581
2.2.2	Endothelial cells, venous; fenestrated	En-v	En	Str	8.2133	6.21814	2.06409	7.56712	0.430356	0.0229904	0.12637	0.264828	0.0215593	0.00846992	0.921477	En-v	42.2911	20.205	9.75657	28.1449	0.0486717	0.00576612	0.010846	0.531631	0.01122	0.00273657	0.843714	En-v	92.5514	40.7169	14.3507	67.9423	0.00310462	0.00576612	0.001251	0.531631	0.000874087	0.000316869	0.167581
2.2.3	Endothelial cells, capillary	En-c	En	Str	0.113457	7.1542	11.0521	2.26958	0.00160867	0.00576612	0.000771387	0.806636	0.0323905	0.00707565	0.0384496	En-c	0.584201	23.2467	52.2411	8.44142	0.00160867	0.00576612	0.000771387	0.605343	0.000874087	0.000316869	0.0301129	En-c	1.27849	46.8464	76.84	20.3777	0.00160867	0.00576612	0.000771387	0.567915	0.000655743	0.000250619	0.0486717
2.2.3.1	Endothelial cells, capillary, common	En-c1	En	Str	0.108524	3.74634	5.03965	1.10711	0.00577945	0.00936611	0.00250134	0.288844	0.526118	0.138126	0.490188	En-c1	0.558801	12.1733	23.8215	4.11777	0.0103804	0.0229904	0.00593351	0.496561	0.302936	0.0960374	0.554228	En-c1	1.2229	24.5314	35.0384	9.94036	0.0103804	0.0229904	0.00593351	0.43029	0.383387	0.122751	0.693366
2.2.3.2	Endothelial cells, capillary, aerocyte-enriched	En-ca	En	Str	0.00493291	3.40786	6.01243	1.16247	0.00152055	0.00494857	0.000753461	0.368539	0.23458	0.0487487	0.0610845	En-ca	0.0254001	11.0734	28.4196	4.32366	0.00152055	0.00494857	0.000753461	0.934848	0.0174405	0.00397202	0.0384496	En-ca	0.0555864	22.315	41.8016	10.4374	0.00152055	0.00494857	0.000753461	0.495731	0.132166	0.0268741	0.0384496
2.2.4	Endothelial cells, lymphatic	En-l	En	Str	0.241713	1.09277	0.543612	0.741766	0.0384496	0.104377	0.0323545	0.0413771	0.204839	0.739229	0.622109	En-l	1.2446	3.55082	2.56955	2.7589	0.0760118	0.0740352	0.0450561	0.108584	0.383387	1	0.843714	En-l	2.72374	7.15556	3.77948	6.66004	0.139249	0.515952	0.185249	0.0276011	0.0475832	0.214711	0.843714
2.2.5	Endothelial cells, smooth muscle-like	En-sm	En	Str	0.295975	0.614292	0.175754	0.464988	1	0.193096	0.562876	0.39827	0.203132	0.137367	0.692763	En-sm	1.524	1.99606	0.830757	1.72946	0.521272	0.329012	0.37613	0.870105	0.426366	0.31695	0.766978	En-sm	3.33519	4.02244	1.22194	4.17495	0.324017	0.0509132	0.12564	0.891628	0.301112	0.122031	0.692763
3	Immune cell superfamily	Im	---	Im	46.986	33.2637	56.6827	41.6441	0.236859	1	0.434643	0.0534898	0.0683661	0.154944	0.236859	Im	100	100	100	100	---	---	---	---	---	---	---	Im	---	---	---	---	---	---	---	---	---	---	---
3.1	Myeloid cells	Im-m	Im-m	Im	10.0533	12.3799	32.1262	21.0573	0.921477	0.193876	0.518669	0.242224	0.0683661	0.0565897	0.167581	Im-m	21.3963	37.2173	56.6772	50.5649	0.114758	0.0740352	0.0617262	0.764818	0.428111	0.193177	1	Im-m	100	100	100	100	---	---	---	---	---	---	---
3.1.1	Mast cells	MC	Im-m	Im	1.64266	1.46469	1.17306	7.12427	0.843634	1	0.864877	0.682736	0.690842	0.784947	0.00159971	MC	3.49606	4.40327	2.06951	17.1075	0.236617	0.870767	0.474788	0.0860379	0.13071	0.213828	0.00159971	MC	16.3395	11.8312	3.6514	33.8328	0.843634	0.415977	0.864877	0.368539	0.265453	0.237019	0.0103409
3.1.2	Neutrophils	Neu	Im-m	Im	1.95837	2.15002	10.1324	0.188209	0.542322	1	0.702028	0.452136	0.566582	0.642094	0.919113	Neu	4.16798	6.46357	17.8757	0.451947	0.760631	1	0.861942	0.521866	0.512491	0.598372	0.919113	Neu	19.4799	17.3671	31.5394	0.893796	0.477173	0.62368	0.465153	0.419349	0.566582	0.828291	1
3.1.3	Mononuclear phagocyte system	MPS	Im-m	Im	6.45225	8.76515	20.8207	13.7448	0.767445	0.0740352	0.324584	0.242224	0.0475832	0.027169	0.921477	MPS	13.7323	26.3505	36.732	33.0054	0.0384496	0.0740352	0.0272484	0.567915	0.428111	0.193177	0.622109	MPS	64.1806	70.8017	64.8092	65.2734	0.767328	0.745333	0.70845	1	0.811814	0.739035	0.0936201
3.1.3.1	Monocytes	Mon	Im-m	Im	3.20639	4.81195	7.83536	6.41572	0.430356	0.104377	0.208816	0.567915	0.132166	0.074193	0.554228	Mon	6.82415	14.4661	13.8232	15.4061	0.0486717	0.0513199	0.0272484	0.399179	0.751265	0.317976	0.374995	Mon	31.894	38.8692	24.3893	30.4679	0.374995	0.515952	0.359067	0.531631	0.874074	0.927664	0.167581
3.1.3.2	Macrophages	M	Im-m	Im	1.99783	2.71208	10.7823	5.88984	0.114758	0.0513199	0.052844	0.369462	0.00892235	0.00589104	0.767445	M	4.25197	8.15327	19.0222	14.1433	0.167581	0.0740352	0.0832052	1	0.267257	0.122751	0.622109	M	19.8724	21.9072	33.5623	27.9706	0.622109	0.515952	0.518669	0.723674	0.341648	0.317976	0.490188
3.1.3.2.1	Macrophages, inflammatory, M1-like	M1	Im-m	Im	0.0295975	0.0647723	4.74536	0.0332134	1	0.586936	0.847945	0.559651	0.420838	0.393059	0.557167	M1	0.0629921	0.194724	8.37179	0.0797554	0.736602	0.586936	0.618112	0.735563	0.420838	0.393059	0.411147	M1	0.294406	0.523207	14.771	0.157729	0.736602	0.586936	0.618112	0.782296	0.474284	0.43201	0.347583
3.1.3.2.2	Macrophages, non-inflammatory, M2-like	M2	Im-m	Im	1.00631	1.13874	3.44969	4.04096	0.200037	0.143852	0.12637	0.462764	0.0323905	0.027169	0.622109	M2	2.14173	3.42337	6.08595	9.70358	0.236859	0.255623	0.185249	0.849015	0.526118	0.348192	0.921477	M2	10.0098	9.19831	10.7379	19.1903	0.554228	0.626117	0.518669	0.891835	0.812092	0.694026	0.921477
3.1.3.2.3	Macrophages, M1-2 intermediate	M1-2	Im-m	Im	0.961918	1.50857	2.58726	1.81567	0.324267	0.0740352	0.144115	0.849015	0.267257	0.122751	0.693366	M1-2	2.04724	4.53518	4.56446	4.35996	0.236859	0.255623	0.185249	0.462764	0.936839	0.739229	0.622109	M1-2	9.5682	12.1857	8.05344	8.6225	0.554228	1	0.658787	0.643838	0.874074	0.927664	0.0384496
3.1.3.3	Dendritic cells	DC	Im-m	Im	1.24803	1.24112	2.20306	1.43925	0.622109	0.870991	0.658726	0.744107	0.968383	1	0.921477	DC	2.65617	3.73116	3.88665	3.45607	0.622109	1	0.759777	0.549549	0.662837	0.716451	0.843714	DC	12.4141	10.0253	6.85751	6.83491	0.622109	0.143852	0.324491	0.744107	0.36196	0.20365	0.622109
3.1.3.3.1	Dendritic cells, conventional (myeloid)	cDC	Im-m	Im	1.10991	1.19097	2.1254	1.42264	0.921477	0.870991	0.865109	0.913356	0.968383	1	0.843714	cDC	2.3622	3.5804	3.74964	3.41619	0.490188	0.870991	0.563553	0.479416	0.662837	0.808674	0.843714	cDC	11.0402	9.62025	6.61578	6.75605	0.693366	0.193876	0.395675	0.744107	0.405204	0.250081	0.622109
3.1.3.3.2	Dendritic cells, plasmacytoid	pDC	Im-m	Im	0.138122	0.0501463	0.0776588	0.0166067	0.312942	0.488051	0.300481	0.442737	0.780287	0.972747	0.617779	pDC	0.293963	0.150754	0.137006	0.0398777	0.369746	0.386071	0.300481	0.519078	0.852473	0.864368	0.617779	pDC	1.3739	0.405063	0.24173	0.0788644	0.178488	0.298285	0.155932	0.373255	0.852473	0.810994	0.532791
3.2	Lymphoid cells	Im-l	Im-l	Im	36.9327	20.8838	24.5565	20.5868	0.167581	0.416793	0.185249	0.201168	0.475731	0.83224	0.554228	Im-l	78.6037	62.7827	43.3228	49.4351	0.114758	0.0740352	0.0617262	0.764818	0.428111	0.193177	1	Im-l	100	100	100	100	---	---	---	---	---	---	---
3.2.1	T cells	T	Im-l	Im	30.0562	17.242	20.9352	15.721	0.200037	0.416793	0.208816	0.182655	0.383387	0.739229	0.622109	T	63.9685	51.8342	36.9339	37.7509	0.200037	0.193876	0.144115	0.605343	0.812092	0.486422	0.693366	T	81.3811	82.5613	85.253	76.3646	0.693366	0.626117	0.610385	0.891835	0.5791	0.52511	0.767445
3.2.1.1	T-cell groups enriched in CD4+ T cells	CD4-T	Im-l	Im	15.7459	7.6682	9.55203	4.40077	0.0384496	0.255623	0.052844	0.134705	0.634461	0.975859	0.921477	CD4-T	33.5118	23.0528	16.8517	10.5676	0.0103804	0.0513199	0.00890813	0.43029	0.383387	0.154944	0.200037	CD4-T	42.6339	36.7184	38.8981	21.3767	0.324267	0.745333	0.395766	0.341161	0.5791	0.785351	0.0301129
3.2.1.1.1	T cells, central memory and naïve	Tcn	Im-l	Im	14.9467	7.57417	9.28636	4.36756	0.0486717	0.329859	0.07181	0.149469	0.634461	1	0.921477	Tcn	31.811	22.7701	16.383	10.4878	0.0179937	0.0513199	0.0131498	0.43029	0.475731	0.193177	0.236859	Tcn	40.4701	36.2681	37.8162	21.2154	0.236859	0.626117	0.292333	0.221013	0.428111	0.694026	0.0760118
3.2.1.1.2	T cells, interferon-stimulated	T-ifn	Im-l	Im	0.799132	0.0940242	0.265675	0.0332134	0.236617	0.415977	0.233581	0.241317	0.474064	0.831921	0.0920943	T-ifn	1.70079	0.282663	0.468705	0.0797554	0.324017	0.329012	0.261388	0.567169	1	0.738744	0.0597515	T-ifn	2.16375	0.450225	1.08189	0.161334	0.489964	0.744902	0.517863	0.604648	0.873602	1	0.0920943
3.2.1.2	T-cell groups enriched in CD8+ T cells	CD8-T	Im-l	Im	10.5515	1.79691	1.95782	3.16081	0.0226692	0.0513199	0.0154745	0.147901	0.81069	0.605552	0.0744989	CD8-T	22.4567	5.40201	3.45399	7.59006	0.0174045	0.0148509	0.00706261	0.312419	0.689726	0.212942	0.0292664	CD8-T	28.5695	8.6043	7.9727	15.3536	0.0174045	0.104377	0.0186286	0.0673683	0.472382	0.975765	0.0226692
3.2.1.2.1	T cells, resident memory	Trm	Im-l	Im	2.84629	0.043878	0.094008	0.0442845	0.0265258	0.238494	0.0362349	0.119471	0.641997	0.920384	0.178488	Trm	6.05774	0.13191	0.165849	0.106341	0.0199844	0.129634	0.020413	0.105904	0.641997	0.815593	0.217462	Trm	7.70669	0.210105	0.382823	0.215112	0.0199844	0.177931	0.0248406	0.0724093	0.456965	1	0.178488
3.2.1.2.2	CD8+ enriched T, common subtype	CD8-T1	Im-l	Im	7.70521	1.75303	1.86381	3.11652	0.0292664	0.0513199	0.0186286	0.180968	0.873124	0.563811	0.0292664	CD8-T1	16.399	5.2701	3.28815	7.48372	0.0226692	0.0229904	0.0105434	0.367613	0.631887	0.212942	0.0292664	CD8-T1	20.8628	8.3942	7.58988	15.1385	0.0475119	0.0740352	0.0316913	0.240407	0.93636	0.563811	0.0174045
3.2.1.3	T-NK intermediate cells	T-NK	Im-l	Im	2.38753	4.4463	4.61048	4.90451	0.554228	0.626117	0.518669	0.934973	0.526118	0.486422	0.0610845	T-NK	5.08136	13.3668	8.13383	11.7772	0.139249	0.870991	0.262307	0.201168	0.526118	0.694026	0.324267	T-NK	6.46454	21.2906	18.775	23.8236	0.0301129	0.104377	0.0272484	0.0866437	0.475731	0.975859	0.324267
3.2.1.4	Natural killer cells	NK	Im-l	Im	0.128256	2.2921	3.6377	1.11265	0.0380501	0.0229904	0.0157955	0.643583	0.341466	0.108474	0.693216	NK	0.272966	6.8907	6.41765	2.67181	0.0296887	0.00576612	0.00722957	0.264368	0.936792	0.262395	0.374502	NK	0.347269	10.9755	14.8136	5.40468	0.0297734	0.00576612	0.00724077	0.429935	0.578957	0.137822	0.489964
3.2.1.5	T cells, undefined	T-un	Im-l	Im	1.24309	1.03845	1.17714	2.14226	0.615658	0.866273	0.807647	0.452136	0.517162	0.556054	0.552169	T-un	2.64567	3.12186	2.07672	5.14422	0.615658	1	0.754263	0.388003	0.418137	0.515252	0.427962	T-un	3.36583	4.97249	4.79361	10.406	0.482168	0.866273	0.554341	0.388003	0.517162	0.687093	0.197708
3.2.2	B cells	B	Im-l	Im	6.35359	3.11534	3.37203	4.42292	0.0384496	0.0740352	0.0272484	0.264828	1	0.486422	0.430356	B	13.5223	9.36558	5.94895	10.6208	0.0937896	0.00936611	0.0228534	1	0.177939	0.0426101	0.843714	B	17.2032	14.9175	13.7317	21.4843	0.278231	0.193876	0.185249	0.723674	0.751265	0.449329	0.693366
3.2.3	Plasma cells	PC	Im-l	Im	0.522889	0.526536	0.249326	0.442845	0.693366	0.745333	0.918832	0.369462	0.341648	0.380172	0.843714	PC	1.11286	1.58291	0.439862	1.06341	0.843714	0.870991	0.972902	0.149469	0.0571935	0.122751	0.843714	PC	1.41579	2.52126	1.01531	2.15112	0.167581	0.870991	0.292333	0.134705	0.302936	0.486422	0.554228
4.1	Undetermined or mixed	Un	---	---	0.300908	0.478479	0.47004	1.90423	1	0.626117	0.811697	0.743678	0.605138	0.544253	0.374007	Un	---	---	---	---	---	---	---	---	---	---	---	Un	---	---	---	---	---	---	---	---	---	---	---
