## Supplementary material for "A Unique Cellular Organization of Human Distal Airways and Its Disarray in Chronic Obstructive Pulmonary Disease": Table S5

### Sheet: Table S5
Table S5. Samples included in immunofluorescence (IF) and imaging CyTOF analyses
							Number of cells7
Sample ID	Age1	Sex2	Ancestry3	Smoking4	Lung disease5	Method6	3A2	SFTPB	Total	CoD or Explant8	Smoking history	Other conditions9	Source10
N1	24	M	H	NS	No	IF-q	1128	---	1128	HT, blunt injury, MVA			UNC
N2	12	M	A	NS	No	IF-q	2941	---	2941	Anoxia, asphyxiation			UNC
N3	67	M	C	Cigars	No	IF-q	1022	---	1022	Blunt injury			UNC
N6	63	F	C	13 PY	No	IF-q, CyTOF	6439	5754	12193	Stroke, ICH			UNC
N8	32	M	C	40 PY	No	IF-q	---		0	HT, gunshot wound			UNC
N13	28	F	C	12 PY	No	IF-q	5268	---	5268	HT, MVA			UNC
N14	34	F	A	2 PY	No	IF-q	1423	2430	3853	Cerebrovascular/Stroke ICH			UNC
N15	20	M	C	NS	No	IF-q	443	---	443	HT, gunshot wound			UNC
N16	0.5	F	H	NS	No	IF-q	---	2255	2255	Anoxia, asphyxiation, accident			UNC
N17	19	M	H	NS	No	IF-q	1308	---	1308	HT, MVA			UNC
N18	73	F	C	NS	No	IF-q	1823	3306	5129	Anoxia, cardiovascular			UNC
N19	32	M	C	1.8 PY	No	IF-q, CyTOF	1804	1981	3785	Anoxia, cardiovascular (natural causes)			UNC
N20	66	M	C	0.5 PY	No	IF-q	2777	657	3434	NA			UNC
N21	20	M	C	NS	No	IF-q	---	651	651	HT, gunshot wound			UNC
N22	36	M	C	20 PY	No	IF-q	---	1491	1491	Cardiopulmonary arrest (natural causes)			UNC
N23	25	M	U	NS	No	IF-q	---	1534	1534	HT, blunt injury, MVA			UNC
N24	53	M	A	37 PY	No	IF-q	---	1636	1636	HT, MVA			UNC
N25	9	F	C	NS	No	IF-q	---	1713	1713	ICH/IVH secondary to a CNS tumor			UNC
N26	63	M	A	NS	No	IF-q	---	1223	1223	Stroke, ICH		Diabetes	UNC
N27	3	M	C	NS	No	IF-q	---	2877	2877	Anoxia, drowning			UNC
N28	68	M	C	NS	No	IF-q	7247	2263	9510	ICH			UNC
N29	60	M	A	NS	No	IF-q, CyTOF	9910	4533	14443	Cardiac arrest			UNC
N30	72	M	U	50 PY	No	IF-q	1376	---	1376	ICH/CVA		EBV infection	CU
N31	59	M	U	NS	No	IF-q	891	---	891	ICH (brain hemorrage)			CU
N32	16	F	U	NS	No	IF	---	---	---	NA			US Biomax
N33	27	F	U	NS	No	IF	---	---	---	NA			US Biomax
N34	37	M	U	S	No	IF	---	---	---	NA			US Biomax
N35	27	F	C	Un	No	IF	---	---	---	NA			US Biomax
C6	51	F	A	30 PY	COPD	IF-q	---	1462	1462	Cerebrovascular/Stroke ICH (natural causes)			UNC
C7	63	F	U	S	COPD	IF-q	5634	3471	9105	Explant			VUMC
C8	55	M	U	S	COPD	IF-q	3098	4627	7725	Explant			VUMC
C9	57	M	U	S	COPD	IF-q	2933	3169	6102	Explant			VUMC
C10	56	M	U	S	COPD	IF-q, CyTOF	1701	3268	4969	Explant			VUMC
C11	54	F	U	S	COPD	IF-q, CyTOF	460	2189	2649	Explant	quit 2 yrs		VUMC
C12	53	M	A	40 PY	COPD	IF-q	---	430	430	Explant	quit 4 yrs		VUMC
C13	63	F	C	35 PY	COPD	IF-q	---	620	620	Explant	quit 4 yrs	GERD, HTN, anxiety/depression, anemia, stress-induced cardiomyopathy, CAD	VUMC
C14	45	U	U	19 PY	COPD	IF-q	1665	---	1665	Explant			LTRC
C15	62	U	U	60 PY	COPD	IF-q	2818	3701	6519	Explant	quit 3 yrs		LTRC
C16	60	U	U	45 PY	COPD	IF-q	3912	5214	9126	Explant	quit 14 yrs	HTN, CAD, pneumothorax (not recent), history M. kansasii infection, arthritis	LTRC
					Total cells normal11		45800	34304	80104
					Total cells COPD12		22221	28151	50372
1Age (years); 2Sex: F, female; M, male; 3Ancestry: A, African-American; C, Caucasian; H, Hispanic; U, unknown
4Smoking: for smokers - pack-years (PY); ex-smokers (ex; available details - in "Smoking history"); non-smokers (NS); Un, unknown
5COPD, chronic obstructive pulmonary disease
6Imaging methods: IF, immunofluorescence; IF-q, quantitative IF analysis; CyTOF, imaging CyTOF
7Number of airway surface epithelial cells lining distal airways (pre-terminal and terminal bronchioles) counted in quantitative IF analysis of secretoglobin 3A2 (3A2) and surfactant protein B (SFTPB; in combination with secretoglobin 1A1; SCGB1A1)
8Cause of death (CoD) for non-explant samples: HT, head trauma; MVA, motor vehicle accident; ICH, intracerebral hemorrhage; CVA, cerebrovascular accident; CNS, central nervous system; NA, specific information not available
9Other conditions: CMV, cytomegalovirus infection, EBV, Epstein-Barr virus infection, GERD, gastroesophageal reflux disease; A1AT, alpha-1 antitrypsin definiciecy; HTN, hypertension; CAD, coronary artery disease
10Sample source: UNC, University of North Carolina Tissue and Cell Culture Procurement Core; CUMC, Columbia University Medical Center; VUMC, Vanderbilt University Medical Center; US Biomax (purchased from US Biomax, used in qualitative IF, not used in IF-q analysis); LTRC, NIH/NHLBI Lung Tissue Research Consortium
11,12Total number of airway surface epithelial cells lining distal airways (pre-terminal and terminal bronchioles) counted in IF-q of samples 11without lung disease ("normal") and 12with COPD
Summary of samples used in IF-q analysis
SCGB3A2 analysis: pre-terminal region (pre-T; pre-TB)1
Parameter		No lung disease	COPD	All	COPD vs no lung disease	Statistical test
n; donors		13	7	20
Mean age (years)		47.5	58.1	51.3	p=1.00	Mann-Whitney u-test; 2-tailed
Median age (years)		60	57	58.5
% smokers		53.8	100	70	p=0.0515	Fisher exact test
% SCGB3A+ cells2		8.0±6.1	1.5±1.7	5.7±5.7	p=0.00438	Mann-Whitney u-test; 2-tailed
Cells counted per group3		44466	20556	65022
Cells counted per sample4		3420.5	2936.6	3251.1	p=0.81034	Mann-Whitney u-test; 2-tailed
SCGB3A2 analysis: terminal region (TB including TB-RB junction region)1
Parameter		No lung disease	COPD	All	COPD vs no lung disease	Statistical test
n; donors		15	8	23
Mean age (years)		46.5	56.5	50	p=0.92034	Mann-Whitney u-test; 2-tailed
Median age (years)		59	56.5	57
% smokers		46.7	100	65.2	p=0.0194	Fisher exact test
% SCGB3A+ cells2		22.8±8.9	11.3±4.0	18.8±9.3	p=0.0027	Mann-Whitney u-test; 2-tailed
Cells counted per group3		45800	22221	68021
Cells counted per sample4		3053.3	2777.6	2957.4	p=0.58232	Mann-Whitney u-test; 2-tailed
SCGB3A2 analysis: TB-RB junction region only1
Parameter		No lung disease	COPD	All	COPD vs no lung disease	Statistical test
n; donors		14	8	22
Mean age (years)		45	56.5	49.2	p=0.70394	Mann-Whitney u-test; 2-tailed
Median age (years)		46.5	56.5	56.5
% smokers		42.9	100	63.6	p=0.0194	Fisher exact test
% SCGB3A+ cells2		48.0±16.3	30.1±12.4	41.5±14.6	p=0.00236	Mann-Whitney u-test; 2-tailed
Cells counted per group3		1794	1411	3205
Cells counted per sample4		128.1	176.4	145.7	p=0.28914	Mann-Whitney u-test; 2-tailed
SFTPB and SCGB1A1 analysis: pre-terminal region (pre-T; pre-TB)1
Parameter		No lung disease	COPD	All	COPD vs no lung disease	Statistical test
n; donors		13	8	21
Mean age (years)		42.3	57.3	48	p=0.6672	Mann-Whitney u-test; 2-tailed
Median age (years)		53	56.5	56
% smokers		38.5	100	61.9	p=0.0068	Fisher exact test
% SFTPB+ (B) cells2		15.9±8.1	6.3±9.2	12.2±9.7	p=0.00652	Mann-Whitney u-test; 2-tailed
% SCGB1A1+ cells of B2		44.2±15.8	43.2±24.5	43.8±19.5	p=0.9681	Mann-Whitney u-test; 2-tailed
Cells counted per group3		9560	17100	31683
Cells counted per sample4		1121.8	2138.5	1508.7	p=0.0394	Mann-Whitney u-test; 2-tailed
SFTPB and SCGB1A1 analysis: terminal region (TB including TB-RB junction region)1
Parameter		No lung disease	COPD	All	COPD vs no lung disease	Statistical test
n; donors		15	10	25
Mean age (years)		40.4	57.4	47.2	p=0.30302	Mann-Whitney u-test; 2-tailed
Median age (years)		36	56.5	55
% smokers		40	100	56	p=0.0072	Fisher exact test
% SFTPB+ (B) cells2		32.95±9.8	17.5±11.4	27.1±13.1	p=0.00252	Mann-Whitney u-test; 2-tailed
% SCGB1A1+ cells of B2		30.5±12.4	33.65±25.2	32.85±18.2	p=0.88866	Mann-Whitney u-test; 2-tailed
Cells counted per group3		18177	11050	29337
Cells counted per sample4		1298.4	1105	1222.4	p=0.67448	Mann-Whitney u-test; 2-tailed
SFTPB and SCGB1A1 analysis: TB-RB junction region only1
Parameter		No lung disease	COPD	All	COPD vs no lung disease	Statistical test
n; donors		14	7	21
Mean age (years)		40.8	57.3	46.3	p=0.5287	Mann-Whitney u-test; 2-tailed
Median age (years)		44.5	57	55
% smokers		35.7	100	57.1	p=0.0071	Fisher exact test
% SFTPB+ (B) cells2		53.8±13.7	42.05±16.3	49.9±15.6	p=0.06724	Mann-Whitney u-test; 2-tailed
% SCGB1A1+ cells of B2		5.5±6.7	9.35±13.05	6.8±9.5	p=0.9681	Mann-Whitney u-test; 2-tailed
Cells counted per group5		1550	721	2271
Cells counted per sample6		110.7	103	108.1	p=0.72786	Mann-Whitney u-test; 2-tailed
1Pre-terminal (pre-terminal bronchioles [pre-TB], and distal airways <2 mm in diameter); terminal (terminal bronchioles [TB], including TB-respiratory bronchiole [RB]junction; TB-RB junction - distal part of TB containing simple columnar-to-cuboidal epithelium transitioning to cuboidal epithelium of RB)
2Mean proportion of cells expressing a given marker (average per samples in the group) among airway surface epithelial cells (ASE) ± standard deviation (SD); % SCGB1A1+ cells among SFTPB+ cells are shown for SFTPB/SCGB1A1 combination IF analysis
3Total number of airway surface epithelial (ASE) cells lining pre-terminal and terminal airway segments evaluated in a given IF-q analysis
4Mean number (average per sample in the group) of airway surface epithelial (ASE) cells lining pre-terminal and terminal airway segments evaluated in a given IF-q analysis
