## Supplementary material for "A Unique Cellular Organization of Human Distal Airways and Its Disarray in Chronic Obstructive Pulmonary Disease": Table S7

### Sheet: Sheet1
Table S7. Differentially expressed genes identified by comparison of ASE cells in COPD vs non-diseased pre-T samples
Gene	avg_log2FC	p_val_adj	pct.1	pct.2	avg_UMI.1	avg_UMI.2	Direction of change	Cell family
SCGB1A1	2.97822	0	0.699	0.437	177.562	21.6598	down in COPD	ASE
SCGB3A1	2.47532	7.59861e-222	0.619	0.38	82.0318	13.9313	down in COPD	ASE
LYPD2	1.08034	5.34045e-91	0.1	0.009	1.18904	0.0352369	down in COPD	ASE
RPL13A	0.975446	2.88639e-22	0.907	0.894	6.28802	2.70656	down in COPD	ASE
RPL31	0.897356	7.43078e-51	0.597	0.549	2.35149	0.799311	down in COPD	ASE
SLPI	0.77686	5.58993e-32	0.976	0.98	34.9387	19.9751	down in COPD	ASE
RPS17	0.763295	1.09895e-09	0.669	0.684	2.62675	1.1367	down in COPD	ASE
RPL27A	0.711097	6.73997e-125	0.911	0.853	4.65972	2.45727	down in COPD	ASE
RPS20	0.611888	9.29748e-35	0.672	0.638	2.12182	1.04273	down in COPD	ASE
HSPB1	0.510846	3.48891e-80	0.858	0.792	5.79721	3.77035	down in COPD	ASE
SAA1	0.493242	0.0147367	0.469	0.521	11.498	7.8789	down in COPD	ASE
HSPA6	0.482304	1.22825e-31	0.273	0.187	1.62816	0.881328	down in COPD	ASE
RPLP2	0.448345	2.92791e-15	0.914	0.912	4.55903	3.07412	down in COPD	ASE
PIGR	0.426477	2.0117e-48	0.647	0.552	3.39899	2.27319	down in COPD	ASE
WFDC2	0.421899	8.51443e-23	0.938	0.954	17.7885	13.0245	down in COPD	ASE
HES1	0.404278	1.54894e-35	0.466	0.377	1.40055	0.813892	down in COPD	ASE
S100P	0.396746	1.52961e-29	0.476	0.393	1.62107	0.990887	down in COPD	ASE
DDIT3	0.385577	6.87476e-73	0.403	0.272	0.866979	0.429121	down in COPD	ASE
JUN	0.377405	6.13811e-31	0.871	0.88	10.6979	8.00527	down in COPD	ASE
FOLR1	0.373307	7.8378e-122	0.396	0.221	0.667021	0.286958	down in COPD	ASE
VMO1	0.366425	5.90965e-19	0.251	0.189	0.938169	0.503443	down in COPD	ASE
RPS26	0.363368	4.1598e-67	0.862	0.867	2.93952	2.06237	down in COPD	ASE
ZFAND2A	0.349757	1.5744e-76	0.392	0.245	0.855775	0.456258	down in COPD	ASE
SERPINH1	0.319929	4.3533e-55	0.361	0.239	0.852939	0.484407	down in COPD	ASE
FABP6	0.318527	3.15765e-39	0.44	0.343	1.13146	0.709194	down in COPD	ASE
MT1E	0.300058	8.13167e-30	0.293	0.208	0.628377	0.3226	down in COPD	ASE
ANKRD37	0.286553	8.53106e-41	0.567	0.486	1.25938	0.852369	down in COPD	ASE
RARRES1	0.281892	4.09493e-21	0.289	0.218	0.667092	0.371203	down in COPD	ASE
RPS29	0.273984	2.17894e-23	0.902	0.904	3.77437	2.94856	down in COPD	ASE
AHI1	0.266785	3.4334e-73	0.353	0.217	0.531802	0.273188	down in COPD	ASE
RPS4Y1	0.265889	3.06008e-59	0.296	0.173	0.606821	0.336371	down in COPD	ASE
RPS16	0.265813	3.85188e-15	0.966	0.966	5.26406	4.21	down in COPD	ASE
FOS	0.262724	7.53007e-22	0.764	0.737	6.41566	5.18104	down in COPD	ASE
CYP2F1	0.255311	9.69631e-68	0.169	0.066	0.333546	0.117254	down in COPD	ASE
ID3	0.254572	5.97481e-28	0.459	0.376	1.37751	0.992912	down in COPD	ASE
C2CD4B	0.252889	3.42742e-30	0.182	0.107	0.477062	0.239571	down in COPD	ASE
SELENOW	0.251891	3.83683e-39	0.836	0.829	2.75991	2.15755	down in COPD	ASE
KRT7	0.247279	2.56171e-61	0.395	0.249	1.40686	1.02774	down in COPD	ASE
BRD2	0.246408	1.63779e-09	0.722	0.743	2.35624	1.82928	down in COPD	ASE
FOSB	0.243713	1.81885e-10	0.684	0.666	2.36652	1.84326	down in COPD	ASE
PSCA	0.239715	0.000442262	0.406	0.377	1.44856	1.07371	down in COPD	ASE
ATF3	0.239094	5.25551e-14	0.734	0.731	3.65504	2.94411	down in COPD	ASE
CXCL17	0.237595	4.4608e-15	0.61	0.562	2.78253	2.20818	down in COPD	ASE
SPAG17	0.236245	1.1531e-19	0.499	0.454	1.09416	0.777845	down in COPD	ASE
MRPL18	0.235959	8.87844e-40	0.612	0.531	1.18748	0.857432	down in COPD	ASE
LKAAEAR1	0.232786	9.6602e-49	0.293	0.186	0.494221	0.271567	down in COPD	ASE
RPL35	0.228775	6.50558e-24	0.902	0.877	3.66695	2.98258	down in COPD	ASE
HES6	0.223223	1.73216e-08	0.175	0.133	0.440615	0.234103	down in COPD	ASE
RNASE1	0.222462	7.08437e-34	0.116	0.052	0.293838	0.108951	down in COPD	ASE
PPP1R10	0.220501	1.69033e-14	0.493	0.449	1.07615	0.781896	down in COPD	ASE
SERTAD1	0.218496	3.19757e-21	0.515	0.45	1.09636	0.801742	down in COPD	ASE
MT-ATP8	0.216725	1.13071e-15	0.419	0.357	0.816564	0.563183	down in COPD	ASE
CCNO	0.216462	2.92992e-26	0.318	0.237	0.596469	0.374038	down in COPD	ASE
CXCL6	0.21526	5.0394e-15	0.243	0.182	0.810253	0.559336	down in COPD	ASE
C3	0.211963	7.60853e-22	0.232	0.164	0.507055	0.301134	down in COPD	ASE
TMEM45A	0.20915	1.9945e-46	0.172	0.083	0.353825	0.171122	down in COPD	ASE
MDK	0.208913	1.46183e-19	0.305	0.238	0.637524	0.416768	down in COPD	ASE
CCDC173	0.207307	1.04911e-22	0.465	0.403	0.867404	0.617456	down in COPD	ASE
BTG2	0.206513	4.1442e-24	0.53	0.451	1.2447	0.945322	down in COPD	ASE
SYNE1	0.205466	3.93521e-13	0.445	0.402	1.00489	0.738761	down in COPD	ASE
SRSF3	0.204243	6.10604e-17	0.745	0.743	1.9264	1.5401	down in COPD	ASE
DNAH11	0.202913	3.34935e-20	0.458	0.391	0.896689	0.647833	down in COPD	ASE
ABCA13	0.201685	2.13128e-08	0.366	0.322	0.689428	0.469016	down in COPD	ASE
RPL37A	0.201624	1.71944e-20	0.949	0.936	4.67078	3.93115	down in COPD	ASE
MIF	0.201502	0.000209105	0.923	0.938	3.68411	3.07351	down in COPD	ASE
DNAH7	0.201192	1.11097e-20	0.445	0.385	0.834361	0.595585	down in COPD	ASE
EGR1	0.200934	1.84115e-18	0.472	0.398	1.26583	0.971243	down in COPD	ASE
TMC5	0.198605	2.35262e-14	0.706	0.626	2.37886	1.94431	down in COPD	ASE
DZIP1L	0.196012	4.52265e-23	0.357	0.287	0.575622	0.375456	down in COPD	ASE
WDR60	0.195405	6.69023e-15	0.428	0.378	0.782032	0.556298	down in COPD	ASE
DNAJB1	0.194791	3.02586e-25	0.85	0.82	5.92923	5.05407	down in COPD	ASE
RPL38	0.19375	7.38143e-16	0.868	0.89	2.53357	2.08951	down in COPD	ASE
GSTP1	0.192148	6.54986e-26	0.993	0.993	15.2714	13.2424	down in COPD	ASE
RPL27	0.192023	1.04009e-10	0.909	0.916	2.95363	2.46092	down in COPD	ASE
CYB5A	0.190333	4.85293e-18	0.888	0.864	2.95639	2.4674	down in COPD	ASE
ID1	0.188408	6.28983e-09	0.47	0.419	1.58293	1.26671	down in COPD	ASE
NR4A1	0.187715	9.27841e-36	0.416	0.311	0.840601	0.616039	down in COPD	ASE
CEP126	0.187205	1.73949e-18	0.493	0.441	0.962845	0.723977	down in COPD	ASE
TRA2B	0.185159	4.72184e-26	0.513	0.427	0.860597	0.636493	down in COPD	ASE
MUC5B	0.184631	2.14262e-34	0.239	0.145	1.6756	1.35419	down in COPD	ASE
UBB	0.181488	6.02758e-19	0.99	0.993	12.085	10.5383	down in COPD	ASE
ERICH3	0.18101	0.0311895	0.524	0.512	1.43679	1.14945	down in COPD	ASE
ID2	0.180759	5.89189e-15	0.421	0.355	0.870311	0.650061	down in COPD	ASE
RPS14	0.180348	5.41147e-05	0.989	0.991	8.69517	7.55589	down in COPD	ASE
MZT2B	0.174627	2.82292e-26	0.529	0.457	0.841807	0.631835	down in COPD	ASE
LRRC26	0.173744	1.28217e-44	0.205	0.112	0.289938	0.14358	down in COPD	ASE
DNAJA4	0.173496	2.71339e-21	0.686	0.612	1.77608	1.46152	down in COPD	ASE
MYLIP	0.167507	9.57111e-28	0.38	0.29	0.602567	0.426893	down in COPD	ASE
CHMP4B	0.167463	5.67559e-39	0.248	0.157	0.321634	0.176792	down in COPD	ASE
MARCKSL1	0.164902	2.5284e-34	0.305	0.209	0.473445	0.314297	down in COPD	ASE
FAM184A	0.164801	1.94964e-32	0.273	0.187	0.369141	0.221345	down in COPD	ASE
HYDIN	0.164591	8.43614e-08	0.5	0.471	1.11345	0.885581	down in COPD	ASE
MT2A	0.163468	5.73589e-06	0.519	0.585	1.68858	1.40057	down in COPD	ASE
ICAM1	0.160756	7.02109e-44	0.206	0.112	0.307807	0.169907	down in COPD	ASE
RPS25	0.160471	9.46853e-14	0.971	0.972	4.79423	4.18429	down in COPD	ASE
SOX4	0.158034	0.00129549	0.596	0.544	1.90307	1.60186	down in COPD	ASE
DEDD2	0.157073	1.56233e-34	0.363	0.263	0.496632	0.342244	down in COPD	ASE
MTRNR2L1	0.155316	7.84322e-19	0.123	0.073	0.204779	0.0818145	down in COPD	ASE
RPL23	0.153866	2.02323e-05	0.803	0.81	1.95327	1.65452	down in COPD	ASE
C1orf141	0.15089	5.68146e-58	0.195	0.092	0.230093	0.107938	down in COPD	ASE
PCM1	0.150525	1.67687e-07	0.54	0.52	1.06282	0.858445	down in COPD	ASE
LY6E	0.148876	3.0431e-16	0.435	0.361	0.795079	0.619077	down in COPD	ASE
C16orf89	0.146731	8.80825e-35	0.167	0.09	0.252783	0.131632	down in COPD	ASE
SSR4	0.14667	5.82648e-10	0.722	0.711	1.67674	1.41798	down in COPD	ASE
PART1	0.146539	1.44031e-79	0.112	0.021	0.132241	0.0228838	down in COPD	ASE
GOLGB1	0.14636	9.76912e-14	0.572	0.521	1.04971	0.851964	down in COPD	ASE
OCEL1	0.146165	2.2128e-33	0.291	0.201	0.358293	0.22742	down in COPD	ASE
TSPYL2	0.145765	1.4535e-31	0.242	0.156	0.358363	0.227825	down in COPD	ASE
TRAF3IP1	0.144953	1.29437e-10	0.419	0.376	0.686308	0.525111	down in COPD	ASE
ODF2L	0.144379	2.37839e-17	0.644	0.582	1.33652	1.11401	down in COPD	ASE
DNAJB4	0.144266	3.8376e-16	0.315	0.246	0.551443	0.403807	down in COPD	ASE
RPL22L1	0.143351	2.0207e-24	0.409	0.321	0.592285	0.441677	down in COPD	ASE
SNHG7	0.141929	3.23705e-36	0.308	0.207	0.42693	0.293236	down in COPD	ASE
CHORDC1	0.141798	1.12848e-16	0.425	0.354	0.697369	0.538477	down in COPD	ASE
ENOSF1	0.138598	6.82724e-28	0.31	0.225	0.393321	0.265695	down in COPD	ASE
ANKRD66	0.138553	7.44352e-11	0.402	0.354	0.645182	0.494532	down in COPD	ASE
CSPP1	0.138447	5.63127e-07	0.445	0.418	0.760973	0.599838	down in COPD	ASE
HSD17B7	0.137506	4.73927e-24	0.225	0.153	0.313408	0.194006	down in COPD	ASE
SKIL	0.137396	2.05826e-30	0.278	0.191	0.35808	0.23471	down in COPD	ASE
RSRC2	0.135858	2.81805e-12	0.521	0.468	0.865064	0.697448	down in COPD	ASE
NDUFAF3	0.135854	7.95021e-06	0.502	0.461	0.842587	0.676995	down in COPD	ASE
CST3	0.135097	6.31421e-16	0.802	0.784	2.06566	1.79162	down in COPD	ASE
KLK11	0.134692	4.18803e-20	0.25	0.177	0.484932	0.352572	down in COPD	ASE
CRACR2B	0.133102	1.91632e-39	0.229	0.136	0.276537	0.164034	down in COPD	ASE
SON	0.132554	3.18179e-09	0.632	0.612	1.13252	0.945322	down in COPD	ASE
ARFGEF3	0.131873	5.44538e-20	0.352	0.278	0.462951	0.335156	down in COPD	ASE
DNAH5	0.131819	8.47719e-06	0.549	0.512	1.49245	1.27481	down in COPD	ASE
FYB2	0.131494	5.68451e-19	0.364	0.291	0.504715	0.373633	down in COPD	ASE
COX7C	0.131261	7.01707e-07	0.896	0.919	2.60803	2.29425	down in COPD	ASE
CFAP46	0.131184	3.73466e-07	0.405	0.363	0.70134	0.553463	down in COPD	ASE
GPRC5A	0.130954	9.03003e-08	0.408	0.354	0.951429	0.782098	down in COPD	ASE
CCDC81	0.130175	1.39458e-34	0.186	0.106	0.230731	0.124544	down in COPD	ASE
RPS15A	0.130072	6.28474e-11	0.984	0.978	6.69014	6.02714	down in COPD	ASE
S100A14	0.129529	1.48015e-05	0.289	0.242	0.655747	0.513568	down in COPD	ASE
RHOV	0.129409	8.35744e-32	0.157	0.085	0.210806	0.106926	down in COPD	ASE
ANAPC11	0.129225	2.64081e-24	0.412	0.328	0.528044	0.397124	down in COPD	ASE
PEG10	0.129184	8.75881e-31	0.165	0.092	0.242289	0.135885	down in COPD	ASE
PSIP1	0.12834	2.03379e-10	0.281	0.229	0.385663	0.26772	down in COPD	ASE
FASN	0.128309	6.91968e-16	0.127	0.08	0.191732	0.09032	down in COPD	ASE
SULT2B1	0.127466	3.57399e-47	0.148	0.066	0.172233	0.0731065	down in COPD	ASE
UQCRQ	0.126997	0.0155135	0.62	0.614	1.12919	0.949777	down in COPD	ASE
SRSF7	0.126675	0.0122031	0.648	0.647	1.42764	1.22357	down in COPD	ASE
RPLP1	0.126444	1.74725e-07	0.998	0.998	18.3669	16.7418	down in COPD	ASE
ATP5F1E	0.126254	5.87178e-10	0.93	0.927	3.18436	2.83374	down in COPD	ASE
FTO	0.126006	4.00964e-17	0.199	0.14	0.287953	0.180235	down in COPD	ASE
SLFN11	0.1254	7.43892e-26	0.152	0.088	0.210097	0.109356	down in COPD	ASE
RHOBTB3	0.124888	8.57871e-38	0.191	0.107	0.2291	0.127177	down in COPD	ASE
COX5B	0.124731	5.3801e-20	0.784	0.757	1.49238	1.28595	down in COPD	ASE
PKIB	0.124497	2.3969e-13	0.392	0.326	0.603843	0.471243	down in COPD	ASE
RPS8	0.123255	5.80286e-05	0.992	0.991	8.81947	8.01539	down in COPD	ASE
HES4	0.122996	1.52378e-19	0.24	0.171	0.371056	0.259012	down in COPD	ASE
P4HA1	0.122543	9.77442e-26	0.233	0.157	0.285968	0.181247	down in COPD	ASE
C15orf48	0.121363	2.88271e-19	0.146	0.089	0.265972	0.163832	down in COPD	ASE
CDK2AP2	0.120101	2.08854e-11	0.352	0.294	0.488478	0.369583	down in COPD	ASE
DNAH12	0.119954	0.000824385	0.547	0.513	1.40601	1.21405	down in COPD	ASE
CD99	0.11908	1.71422e-18	0.359	0.287	0.480607	0.363305	down in COPD	ASE
WSB1	0.118993	5.35437e-06	0.585	0.56	1.03758	0.876266	down in COPD	ASE
C14orf132	0.118882	6.2939e-36	0.146	0.073	0.176275	0.0832321	down in COPD	ASE
NDUFA7	0.118325	6.46351e-13	0.495	0.439	0.694817	0.561361	down in COPD	ASE
PDZK1IP1	0.118052	4.44869e-11	0.128	0.087	0.198894	0.104698	down in COPD	ASE
RAB11FIP1	0.117797	7.94619e-07	0.655	0.615	1.53712	1.33819	down in COPD	ASE
INTU	0.117161	1.99871e-11	0.296	0.242	0.408353	0.298501	down in COPD	ASE
RPL36AL	0.116653	5.96009e-24	0.904	0.905	2.32972	2.07108	down in COPD	ASE
YTHDC1	0.116287	7.53715e-22	0.292	0.216	0.359427	0.254151	down in COPD	ASE
AL121899.1	0.115949	6.28952e-05	0.306	0.274	0.443381	0.331916	down in COPD	ASE
THUMPD3-AS1	0.115927	1.55624e-15	0.392	0.321	0.578104	0.456258	down in COPD	ASE
PHACTR2	0.115609	1.86885e-31	0.166	0.093	0.200596	0.108141	down in COPD	ASE
MAP1A	0.115565	3.57664e-08	0.352	0.304	0.525491	0.40806	down in COPD	ASE
SMIM31	0.115345	7.69139e-40	0.16	0.08	0.179536	0.0889024	down in COPD	ASE
TTC21B	0.114839	2.79339e-15	0.263	0.201	0.353896	0.250304	down in COPD	ASE
ANKRD26	0.114816	9.7226e-16	0.298	0.233	0.39247	0.285946	down in COPD	ASE
C2orf73	0.113701	2.42547e-20	0.276	0.204	0.338368	0.236938	down in COPD	ASE
HMGXB3	0.113235	6.9834e-25	0.227	0.154	0.266964	0.171324	down in COPD	ASE
GCC2	0.113231	0.00882398	0.506	0.489	0.890803	0.748076	down in COPD	ASE
MOK	0.113019	0.00484509	0.48	0.46	0.860739	0.720535	down in COPD	ASE
RRBP1	0.113005	6.39943e-14	0.539	0.473	0.816918	0.680032	down in COPD	ASE
RPS15	0.112458	3.63542e-10	0.992	0.988	6.94207	6.3465	down in COPD	ASE
RPS11	0.112191	5.13481e-15	0.949	0.948	3.23548	2.91859	down in COPD	ASE
RGS22	0.11207	9.45715e-06	0.347	0.307	0.547189	0.431551	down in COPD	ASE
RPS9	0.11203	1.7885e-13	0.99	0.989	7.77402	7.11847	down in COPD	ASE
ZNF106	0.111898	5.95763e-12	0.42	0.361	0.627101	0.50567	down in COPD	ASE
PRPF4B	0.111429	6.64052e-12	0.341	0.283	0.458555	0.350142	down in COPD	ASE
C9orf135	0.110755	4.95335e-05	0.558	0.524	1.25952	1.09255	down in COPD	ASE
DEK	0.110412	3.99907e-16	0.363	0.293	0.461462	0.353787	down in COPD	ASE
HEXIM1	0.110411	0.00316527	0.474	0.442	1.00035	0.852977	down in COPD	ASE
TLE4	0.10955	3.08023e-05	0.411	0.367	0.700489	0.576144	down in COPD	ASE
COX17	0.10948	1.86246e-07	0.471	0.429	0.708927	0.584042	down in COPD	ASE
PET100	0.10882	9.6393e-05	0.41	0.377	0.598738	0.482584	down in COPD	ASE
SIVA1	0.108398	7.75334e-10	0.539	0.49	0.777069	0.648441	down in COPD	ASE
LAG3	0.107933	1.45022e-28	0.129	0.067	0.160179	0.0765492	down in COPD	ASE
STAT3	0.107235	0.0012365	0.552	0.526	1.07318	0.924666	down in COPD	ASE
ZC3HAV1	0.107088	7.01462e-13	0.249	0.189	0.407715	0.307007	down in COPD	ASE
CLK1	0.106944	2.2884e-12	0.434	0.368	0.686733	0.566221	down in COPD	ASE
C12orf57	0.106526	5.7415e-15	0.416	0.343	0.616039	0.501013	down in COPD	ASE
KLF2	0.106367	0.000520183	0.32	0.282	0.547189	0.437222	down in COPD	ASE
SLIRP	0.105748	6.71502e-09	0.382	0.333	0.502943	0.396719	down in COPD	ASE
REV3L	0.105591	4.34011e-14	0.255	0.196	0.324328	0.230863	down in COPD	ASE
TCF25	0.105254	6.94206e-16	0.419	0.348	0.557541	0.447955	down in COPD	ASE
AHR	0.104684	1.53505e-08	0.36	0.305	0.574346	0.464156	down in COPD	ASE
PLIN5	0.104272	5.97474e-18	0.244	0.177	0.323335	0.231065	down in COPD	ASE
DUSP23	0.103847	8.35481e-05	0.244	0.206	0.365383	0.270555	down in COPD	ASE
NBEAL1	0.103607	8.49442e-28	0.193	0.119	0.220024	0.13548	down in COPD	ASE
ID4	0.103567	5.58484e-08	0.37	0.316	0.706942	0.5887	down in COPD	ASE
CPLANE1	0.103237	1.25126e-12	0.298	0.237	0.403744	0.306804	down in COPD	ASE
PIK3R3	0.102904	1.04915e-08	0.303	0.252	0.44409	0.344674	down in COPD	ASE
PLK2	0.102118	2.05788e-08	0.299	0.245	0.486776	0.385176	down in COPD	ASE
PCDH17	0.101371	5.27769e-32	0.102	0.044	0.125151	0.0488052	down in COPD	ASE
PDE4DIP	0.101287	1.27554e-08	0.292	0.243	0.387293	0.293236	down in COPD	ASE
KIF27	0.101225	4.15556e-11	0.313	0.257	0.407218	0.311867	down in COPD	ASE
CAPS	0.101196	0.00238794	0.802	0.748	18.74	17.4028	down in COPD	ASE
RPS19	0.10113	0.0482278	0.987	0.983	7.99362	7.38477	down in COPD	ASE
TENT5C	0.100802	1.11311e-08	0.283	0.233	0.399206	0.304779	down in COPD	ASE
MZT2A	0.100628	2.47115e-16	0.242	0.179	0.295894	0.208586	down in COPD	ASE
SNRPD2	0.100569	3.07221e-07	0.385	0.339	0.539247	0.435601	down in COPD	ASE
CHST9	0.100112	0.00348283	0.665	0.643	1.43154	1.26853	down in COPD	ASE
OXTR	0.100058	1.38019e-16	0.188	0.129	0.27129	0.186108	down in COPD	ASE
VWA3B	0.100054	4.21719e-05	0.348	0.31	0.498759	0.398339	down in COPD	ASE
KRT17	1.26571	1.13343e-91	0.358	0.229	8.35439	2.89045	up in COPD	ASE
S100A2	1.10831	1.03912e-89	0.312	0.186	5.29567	1.92016	up in COPD	ASE
MT-CO3	0.813973	1.04453e-62	0.985	0.993	40.8139	22.7843	up in COPD	ASE
KRT5	0.735863	1.24914e-124	0.233	0.102	1.32928	0.398639	up in COPD	ASE
TM4SF1	0.695769	1.13885e-48	0.348	0.258	1.86634	0.769623	up in COPD	ASE
MMP10	0.671126	5.7557e-73	0.143	0.061	1.03908	0.280579	up in COPD	ASE
HBB	0.639544	1.02295e-56	0.33	0.213	1.58789	0.661207	up in COPD	ASE
VIM	0.636546	4.81129e-98	0.443	0.302	1.51296	0.616465	up in COPD	ASE
HLA-B	0.620457	1.19795e-191	0.915	0.83	4.55589	2.61391	up in COPD	ASE
TACSTD2	0.610381	2.09542e-136	0.839	0.77	4.73329	2.75544	up in COPD	ASE
ANXA1	0.609388	9.72795e-249	0.98	0.937	10.889	6.79295	up in COPD	ASE
ACTB	0.606205	0	0.991	0.967	9.72418	6.04495	up in COPD	ASE
CCN2	0.599115	7.57259e-44	0.578	0.527	3.16768	1.75133	up in COPD	ASE
DST	0.590998	1.18164e-78	0.264	0.149	1.61665	0.737148	up in COPD	ASE
ALDH3A1	0.549642	4.28897e-225	0.423	0.198	1.05002	0.400553	up in COPD	ASE
FST	0.54794	1.7612e-116	0.125	0.036	0.615836	0.105226	up in COPD	ASE
KRT15	0.525564	2.8645e-72	0.266	0.152	1.86715	0.991775	up in COPD	ASE
CD9	0.513689	0	0.933	0.856	4.11077	2.57973	up in COPD	ASE
B2M	0.501949	1.81169e-91	0.999	0.995	24.9453	17.3214	up in COPD	ASE
PHLDA1	0.501732	6.41502e-102	0.203	0.091	0.659579	0.172091	up in COPD	ASE
MIR205HG	0.499851	1.14951e-63	0.329	0.221	1.19806	0.554421	up in COPD	ASE
S100A10	0.496505	1.02193e-169	0.775	0.585	2.76711	1.67021	up in COPD	ASE
SFN	0.495171	9.14846e-57	0.411	0.309	1.28878	0.623839	up in COPD	ASE
FGFBP1	0.489603	2.43005e-53	0.227	0.138	0.816525	0.293767	up in COPD	ASE
NQO1	0.475685	2.22418e-127	0.537	0.383	1.31733	0.666454	up in COPD	ASE
ACTG1	0.46224	4.08832e-158	0.985	0.967	11.1403	7.81217	up in COPD	ASE
ALDH1A1	0.450698	4.25786e-83	0.75	0.723	3.00668	1.93165	up in COPD	ASE
KRT6A	0.444145	1.54075e-162	0.12	0.023	0.440867	0.0590654	up in COPD	ASE
ITM2B	0.43107	1.22925e-239	0.936	0.851	3.06258	2.01326	up in COPD	ASE
TSPAN1	0.431018	2.1282e-50	0.792	0.834	8.27947	5.88293	up in COPD	ASE
CYP1B1	0.429006	5.2626e-185	0.197	0.057	0.5	0.11416	up in COPD	ASE
MT-CO2	0.42725	1.45457e-94	0.996	0.995	49.5759	36.6122	up in COPD	ASE
LMNA	0.41624	5.18941e-52	0.707	0.625	2.49777	1.62114	up in COPD	ASE
AL627171.2	0.404588	2.3984e-28	0.303	0.234	1.00608	0.515493	up in COPD	ASE
HLA-DRB5	0.401814	1.56754e-278	0.276	0.078	0.485014	0.124016	up in COPD	ASE
ITGA2	0.397849	1.30659e-56	0.308	0.21	0.693196	0.285117	up in COPD	ASE
PLAU	0.395896	1.3914e-64	0.129	0.055	0.459903	0.109551	up in COPD	ASE
MT-ATP6	0.390343	1.036e-111	0.995	0.994	46.8163	35.4814	up in COPD	ASE
F3	0.382581	0.0337178	0.305	0.292	1.03524	0.561157	up in COPD	ASE
HLA-DRA	0.376736	5.91079e-53	0.678	0.585	2.26833	1.51719	up in COPD	ASE
PERP	0.374005	6.34473e-154	0.862	0.79	3.04212	2.11905	up in COPD	ASE
SCPEP1	0.371944	3.47782e-123	0.573	0.422	1.15958	0.668794	up in COPD	ASE
CD44	0.370605	1.31044e-139	0.216	0.085	0.438842	0.112884	up in COPD	ASE
KRT19	0.366774	2.66773e-21	0.941	0.917	8.88518	6.6661	up in COPD	ASE
SLC3A2	0.366667	2.32417e-49	0.43	0.334	1.01904	0.565908	up in COPD	ASE
SERPINB5	0.366637	9.28828e-202	0.181	0.045	0.363305	0.0573637	up in COPD	ASE
TNFAIP3	0.357519	6.41428e-49	0.366	0.267	0.868368	0.458271	up in COPD	ASE
TUBA1C	0.353294	1.18793e-53	0.325	0.229	0.728028	0.352691	up in COPD	ASE
TYMP	0.351079	4.68102e-17	0.484	0.475	1.3706	0.858541	up in COPD	ASE
CLEC2B	0.348053	1.53158e-70	0.175	0.085	0.49676	0.17592	up in COPD	ASE
CXCL8	0.344286	0.000381542	0.421	0.38	7.26833	5.51294	up in COPD	ASE
SRGN	0.343322	8.0949e-63	0.161	0.078	0.416565	0.116571	up in COPD	ASE
EEF1A1	0.340857	3.34714e-152	0.999	0.998	21.9795	17.144	up in COPD	ASE
TNC	0.337271	2.18468e-167	0.137	0.031	0.313082	0.0393533	up in COPD	ASE
TXN	0.320372	2.41747e-63	0.932	0.888	3.62859	2.70687	up in COPD	ASE
ANXA2	0.318164	6.47769e-161	0.989	0.969	6.99372	5.41169	up in COPD	ASE
CD81	0.317515	1.9636e-96	0.819	0.682	1.92791	1.3495	up in COPD	ASE
IFI27	0.31648	2.43162e-19	0.435	0.387	1.50365	1.01049	up in COPD	ASE
PLAUR	0.315469	3.45936e-76	0.118	0.044	0.321183	0.061689	up in COPD	ASE
MT-CO1	0.315347	2.01348e-41	0.996	0.996	49.6397	39.697	up in COPD	ASE
EFHC1	0.311887	3.16603e-18	0.579	0.591	2.28777	1.64859	up in COPD	ASE
ANXA5	0.310371	3.43294e-102	0.694	0.55	1.22357	0.793165	up in COPD	ASE
MORN2	0.310038	1.99643e-20	0.618	0.653	4.20879	3.20152	up in COPD	ASE
ETS2	0.309402	3.59356e-38	0.539	0.463	1.38173	0.922002	up in COPD	ASE
TPM4	0.30925	6.04274e-29	0.402	0.329	0.980761	0.598596	up in COPD	ASE
LAMB3	0.307246	8.89567e-08	0.257	0.226	0.653301	0.33617	up in COPD	ASE
EPHX1	0.305827	9.02233e-53	0.656	0.606	1.56683	1.07651	up in COPD	ASE
AKR1C2	0.300875	3.43881e-79	0.17	0.076	0.364925	0.107991	up in COPD	ASE
CD24	0.299796	1.64878e-28	0.782	0.796	4.6452	3.58597	up in COPD	ASE
MYC	0.296384	5.09673e-25	0.242	0.176	0.681652	0.369354	up in COPD	ASE
MYL12B	0.295449	4.65566e-155	0.942	0.87	2.78919	2.0875	up in COPD	ASE
TNFRSF12A	0.295378	7.5793e-10	0.321	0.284	0.875051	0.527902	up in COPD	ASE
NPM1	0.294758	7.18118e-33	0.809	0.759	2.37282	1.74956	up in COPD	ASE
LAPTM4A	0.283162	2.04601e-118	0.701	0.542	1.16727	0.781039	up in COPD	ASE
ATP1B3	0.282961	5.26693e-59	0.239	0.143	0.452815	0.194072	up in COPD	ASE
AQP3	0.28056	3.2151e-34	0.755	0.712	2.58931	1.95497	up in COPD	ASE
AC007906.2	0.27642	5.77715e-07	0.545	0.553	1.97914	1.45969	up in COPD	ASE
CLDN1	0.273443	8.08251e-15	0.337	0.283	0.782908	0.475076	up in COPD	ASE
CALR	0.272812	3.10998e-48	0.739	0.652	1.57189	1.12877	up in COPD	ASE
MTRNR2L8	0.272712	8.8113e-44	0.814	0.701	5.82118	4.64632	up in COPD	ASE
GSN	0.271663	5.99346e-31	0.745	0.689	2.31207	1.7436	up in COPD	ASE
TMBIM6	0.269208	1.4049e-104	0.946	0.886	3.3793	2.63384	up in COPD	ASE
BCAM	0.268388	2.73345e-25	0.206	0.145	0.49757	0.243352	up in COPD	ASE
HLA-DPA1	0.267657	2.7099e-24	0.32	0.255	0.68307	0.398071	up in COPD	ASE
SPINT2	0.262771	4.84581e-95	0.844	0.811	2.33698	1.78132	up in COPD	ASE
PRDX1	0.262306	7.42047e-102	0.959	0.885	3.93297	3.11288	up in COPD	ASE
FTH1	0.262155	6.65273e-51	0.999	0.998	23.532	19.4558	up in COPD	ASE
TUSC3	0.260124	6.15295e-58	0.536	0.436	0.998177	0.66851	up in COPD	ASE
VMP1	0.259999	6.88093e-53	0.68	0.568	1.51519	1.1004	up in COPD	ASE
HLA-A	0.259565	2.88841e-77	0.852	0.765	2.41454	1.8523	up in COPD	ASE
MYL12A	0.255363	1.28625e-104	0.861	0.731	1.78007	1.32908	up in COPD	ASE
METTL27	0.255017	2.83166e-29	0.388	0.324	0.764682	0.478763	up in COPD	ASE
CD164L2	0.254135	1.1057e-20	0.519	0.488	1.36351	0.981777	up in COPD	ASE
GALNT5	0.252199	1.31859e-61	0.17	0.086	0.32665	0.113876	up in COPD	ASE
HLA-E	0.25112	8.2299e-77	0.672	0.537	1.26043	0.899312	up in COPD	ASE
MT-CYB	0.250908	1.48614e-49	0.993	0.991	35.788	29.9154	up in COPD	ASE
AL357093.2	0.25034	7.7423e-14	0.548	0.521	2.52005	1.9593	up in COPD	ASE
EMP1	0.247812	6.49162e-14	0.236	0.188	0.548603	0.304191	up in COPD	ASE
CLDN7	0.246781	2.78657e-56	0.648	0.569	1.22924	0.878749	up in COPD	ASE
PSMB9	0.239905	2.35255e-54	0.304	0.203	0.473066	0.247394	up in COPD	ASE
TIMP1	0.239856	1.17719e-11	0.368	0.318	0.811462	0.534	up in COPD	ASE
CLDN4	0.239119	5.40394e-28	0.85	0.843	4.02957	3.26136	up in COPD	ASE
GNAS	0.237781	6.16279e-86	0.952	0.887	3.20292	2.56428	up in COPD	ASE
XIST	0.236337	5.13885e-54	0.49	0.365	0.930336	0.638658	up in COPD	ASE
EIF4A1	0.232828	4.5165e-55	0.932	0.874	2.7823	2.21861	up in COPD	ASE
OMG	0.230953	1.73118e-07	0.51	0.493	2.03443	1.58555	up in COPD	ASE
MYADM	0.229301	8.1731e-32	0.291	0.213	0.50891	0.287173	up in COPD	ASE
PPDPF	0.227945	1.32846e-28	0.839	0.854	2.82483	2.26583	up in COPD	ASE
TSPAN3	0.227606	1.70788e-50	0.681	0.615	1.4674	1.10728	up in COPD	ASE
CTSD	0.227216	6.34459e-58	0.852	0.768	2.52957	2.01524	up in COPD	ASE
SLC25A3	0.226684	1.87021e-53	0.719	0.621	1.33921	0.999078	up in COPD	ASE
ZMYND10	0.224813	3.69683e-10	0.593	0.627	2.82523	2.27328	up in COPD	ASE
CTSB	0.224443	2.33658e-31	0.43	0.351	0.745241	0.493796	up in COPD	ASE
TMEM238	0.22002	5.80562e-98	0.357	0.206	0.44836	0.243494	up in COPD	ASE
LDLR	0.215264	1.3588e-20	0.453	0.394	0.902592	0.638871	up in COPD	ASE
SGK1	0.21466	1.66959e-29	0.313	0.232	0.59842	0.377437	up in COPD	ASE
ARID5B	0.213604	1.24046e-13	0.276	0.225	0.621507	0.398355	up in COPD	ASE
JUND	0.213538	7.31352e-54	0.947	0.899	4.69947	3.91534	up in COPD	ASE
MAPK15	0.212983	5.1153e-11	0.465	0.446	1.01843	0.741403	up in COPD	ASE
CAPSL	0.212729	2.64901e-08	0.576	0.593	2.73269	2.22095	up in COPD	ASE
FHL2	0.212599	2.61982e-26	0.216	0.151	0.439449	0.242218	up in COPD	ASE
CTXN1	0.208583	2.14464e-17	0.462	0.418	0.943702	0.682053	up in COPD	ASE
GADD45A	0.206106	4.62957e-10	0.395	0.351	0.874848	0.625257	up in COPD	ASE
LDHB	0.20409	1.07978e-68	0.798	0.69	1.6616	1.3105	up in COPD	ASE
ALDH1L1	0.203894	1.56866e-24	0.348	0.276	0.653098	0.435227	up in COPD	ASE
TMEM59	0.202746	1.44871e-52	0.877	0.823	2.73755	2.24754	up in COPD	ASE
GBP1	0.201258	4.19088e-65	0.239	0.135	0.346902	0.171524	up in COPD	ASE
EEF2	0.20044	6.08002e-37	0.804	0.729	1.7744	1.41452	up in COPD	ASE
IDS	0.199755	1.05009e-53	0.488	0.372	0.701296	0.481316	up in COPD	ASE
SH3BGRL3	0.198368	7.17518e-37	0.513	0.413	0.833333	0.597816	up in COPD	ASE
PRNP	0.198064	2.56338e-34	0.199	0.129	0.329688	0.159115	up in COPD	ASE
C1orf189	0.19784	1.28527e-25	0.387	0.31	0.77744	0.54967	up in COPD	ASE
LENG8	0.197418	6.96324e-63	0.319	0.204	0.424463	0.242289	up in COPD	ASE
MUC12	0.197306	1.68164e-57	0.228	0.13	0.36533	0.19081	up in COPD	ASE
MT-ND6	0.195658	4.56209e-36	0.223	0.146	0.37181	0.19783	up in COPD	ASE
RTN4	0.195116	3.01368e-48	0.678	0.571	1.11584	0.848188	up in COPD	ASE
MT-ND3	0.194258	8.78408e-95	0.993	0.979	29.5612	25.7111	up in COPD	ASE
CFAP300	0.193843	7.35061e-20	0.5	0.452	1.08323	0.821315	up in COPD	ASE
HLA-C	0.191966	1.12644e-24	0.863	0.825	2.75152	2.28412	up in COPD	ASE
TXNRD1	0.191538	2.80274e-15	0.368	0.313	0.631227	0.428419	up in COPD	ASE
NPTN	0.191113	4.76464e-70	0.373	0.243	0.45727	0.276466	up in COPD	ASE
NME5	0.190935	1.72308e-18	0.518	0.479	1.15148	0.884776	up in COPD	ASE
SQSTM1	0.18994	2.20571e-23	0.784	0.725	1.95342	1.58909	up in COPD	ASE
GCLC	0.189113	1.82075e-28	0.457	0.376	0.7339	0.520882	up in COPD	ASE
IER3	0.188742	7.32671e-05	0.605	0.573	2.65917	2.21045	up in COPD	ASE
YBX3	0.188614	1.24759e-63	0.889	0.767	2.20373	1.8111	up in COPD	ASE
CIB1	0.188263	5.42354e-07	0.759	0.812	4.32685	3.67518	up in COPD	ASE
DAD1	0.18735	8.2819e-52	0.679	0.579	1.17294	0.908317	up in COPD	ASE
PDIA3	0.186631	5.98411e-18	0.52	0.464	0.885379	0.656598	up in COPD	ASE
TPT1	0.18639	2.62908e-22	0.997	0.996	15.9457	13.8919	up in COPD	ASE
MYCBP	0.186097	1.82784e-29	0.495	0.422	0.872823	0.646175	up in COPD	ASE
FAM92B	0.185506	5.6292e-07	0.576	0.596	2.31004	1.91066	up in COPD	ASE
SARAF	0.185364	1.98462e-35	0.817	0.752	2.25739	1.86464	up in COPD	ASE
SLC25A5	0.184966	1.04522e-34	0.656	0.567	1.18104	0.918599	up in COPD	ASE
CLDN10	0.184923	2.80329e-14	0.188	0.14	0.401782	0.233142	up in COPD	ASE
WDR38	0.184245	4.63965e-09	0.543	0.54	1.54516	1.24002	up in COPD	ASE
MPZL2	0.184029	5.30944e-46	0.22	0.135	0.317942	0.160108	up in COPD	ASE
ATP6V0C	0.182649	4.85861e-52	0.762	0.664	1.2985	1.02517	up in COPD	ASE
THBS1	0.182126	1.11434e-18	0.18	0.127	0.41049	0.243211	up in COPD	ASE
ATP5F1B	0.181789	5.67056e-58	0.711	0.589	1.1452	0.891229	up in COPD	ASE
RPL5	0.181587	5.88828e-14	0.963	0.94	4.95059	4.24683	up in COPD	ASE
SERPINB2	0.181342	2.95215e-15	0.112	0.072	0.301742	0.147983	up in COPD	ASE
IRF9	0.18051	6.33974e-31	0.4	0.32	0.600243	0.41204	up in COPD	ASE
MIR222HG	0.179908	9.94375e-27	0.175	0.114	0.324625	0.169326	up in COPD	ASE
PABPC1	0.178495	3.54232e-09	0.734	0.715	1.66808	1.35758	up in COPD	ASE
LAP3	0.177563	1.73349e-56	0.297	0.189	0.382139	0.22208	up in COPD	ASE
TGIF1	0.176453	2.81277e-23	0.512	0.437	0.96051	0.734808	up in COPD	ASE
ADH7	0.176352	7.72527e-116	0.148	0.048	0.193803	0.0564419	up in COPD	ASE
HBEGF	0.176327	1.92838e-08	0.24	0.2	0.509316	0.335673	up in COPD	ASE
SKP1	0.17531	9.46049e-60	0.879	0.782	1.95221	1.61441	up in COPD	ASE
DSC3	0.175207	9.60142e-114	0.103	0.025	0.160591	0.0278664	up in COPD	ASE
NRG1	0.174829	2.64038e-46	0.101	0.044	0.202309	0.0650925	up in COPD	ASE
SPAG8	0.173355	1.12969e-14	0.374	0.328	0.621912	0.438276	up in COPD	ASE
ANKRD28	0.172885	4.11885e-19	0.267	0.207	0.412515	0.252996	up in COPD	ASE
CD63	0.172692	7.56767e-11	0.941	0.914	3.36574	2.87322	up in COPD	ASE
RABL2B	0.171942	3.20558e-22	0.45	0.389	0.755164	0.557966	up in COPD	ASE
RAC1	0.171366	2.22043e-50	0.824	0.715	1.52126	1.23889	up in COPD	ASE
AKAP14	0.170049	4.50862e-14	0.485	0.445	0.992912	0.771325	up in COPD	ASE
YWHAB	0.16989	1.56884e-52	0.577	0.453	0.782503	0.584486	up in COPD	ASE
PLAAT2	0.169757	1.53777e-31	0.341	0.257	0.514581	0.346451	up in COPD	ASE
CABCOCO1	0.168743	1.287e-16	0.47	0.424	0.897934	0.688435	up in COPD	ASE
NBL1	0.168347	3.13286e-56	0.296	0.187	0.37262	0.221442	up in COPD	ASE
NEAT1	0.168169	7.14462e-17	0.982	0.967	10.536	9.26675	up in COPD	ASE
KRT18	0.167426	3.96298e-23	0.94	0.927	5.20494	4.52507	up in COPD	ASE
SOD2	0.167225	0.0141354	0.467	0.441	1.15168	0.916188	up in COPD	ASE
BTF3	0.167096	2.36001e-33	0.938	0.889	2.88437	2.45955	up in COPD	ASE
GON7	0.166851	1.52536e-14	0.521	0.487	1.15391	0.91867	up in COPD	ASE
ITGB1	0.166801	0.00520324	0.277	0.254	0.4919	0.329008	up in COPD	ASE
ACTN4	0.166568	1.02706e-26	0.558	0.479	0.861887	0.658867	up in COPD	ASE
BAIAP3	0.165579	1.57977e-29	0.371	0.288	0.560146	0.390981	up in COPD	ASE
SCGB2A1	0.163112	1.04232e-05	0.36	0.323	0.773593	0.583989	up in COPD	ASE
C20orf96	0.163015	1.10809e-26	0.412	0.333	0.608343	0.436503	up in COPD	ASE
RIBC1	0.162933	4.12211e-20	0.395	0.336	0.609761	0.43785	up in COPD	ASE
DYDC2	0.162478	5.45087e-31	0.491	0.403	1.02835	0.812309	up in COPD	ASE
ACTR3	0.162155	7.90659e-37	0.386	0.289	0.521061	0.359356	up in COPD	ASE
SSBP4	0.161785	3.40323e-10	0.556	0.553	1.3384	1.09034	up in COPD	ASE
LGALS3	0.16144	6.24716e-22	0.951	0.941	5.758	5.04254	up in COPD	ASE
IFRD1	0.161017	0.00938129	0.401	0.381	0.756987	0.571439	up in COPD	ASE
CRNDE	0.160802	1.82549e-18	0.675	0.665	1.5968	1.32291	up in COPD	ASE
PALLD	0.160079	1.33358e-33	0.328	0.238	0.50081	0.343189	up in COPD	ASE
DNER	0.159834	5.02481e-69	0.222	0.118	0.263467	0.130965	up in COPD	ASE
RPL39	0.1598	0.000168513	0.975	0.974	6.70879	5.90052	up in COPD	ASE
PTGS2	0.159435	2.96159e-18	0.102	0.061	0.240786	0.110969	up in COPD	ASE
ARPC2	0.159044	3.64428e-33	0.531	0.429	0.776833	0.591364	up in COPD	ASE
TMEM45B	0.158105	6.31779e-39	0.329	0.235	0.431349	0.282777	up in COPD	ASE
KRT8	0.157707	3.59422e-29	0.914	0.917	4.74565	4.15068	up in COPD	ASE
CFD	0.157452	5.59137e-32	0.166	0.101	0.275618	0.143728	up in COPD	ASE
GAPDH	0.157385	4.19009e-22	0.919	0.875	4.65168	4.06757	up in COPD	ASE
CYP4B1	0.15711	7.83683e-05	0.61	0.586	2.04273	1.72878	up in COPD	ASE
RMRP	0.15691	1.14584e-45	0.1	0.043	0.181855	0.0600581	up in COPD	ASE
PRDX5	0.156905	0.0114421	0.927	0.931	9.95707	8.82791	up in COPD	ASE
SLC20A1	0.156096	2.52316e-23	0.403	0.328	0.603888	0.43941	up in COPD	ASE
UBC	0.155442	1.59297e-26	0.986	0.978	8.61462	7.63256	up in COPD	ASE
RAN	0.155181	7.41067e-39	0.709	0.598	1.12495	0.908246	up in COPD	ASE
CYCS	0.155006	0.00359884	0.44	0.422	0.823815	0.63802	up in COPD	ASE
BASP1	0.154343	7.55432e-18	0.607	0.547	1.48522	1.23307	up in COPD	ASE
MYL6	0.154026	3.32357e-41	0.986	0.969	4.63325	4.06282	up in COPD	ASE
LRTOMT	0.15402	7.59934e-14	0.432	0.388	0.745646	0.568886	up in COPD	ASE
LGALS1	0.153454	1.35877e-11	0.158	0.116	0.294249	0.163653	up in COPD	ASE
KLF5	0.153256	2.38267e-17	0.7	0.663	1.90482	1.61207	up in COPD	ASE
SNHG29	0.15319	8.30096e-07	0.71	0.679	2.11482	1.80104	up in COPD	ASE
CETN2	0.152716	0.000996523	0.6	0.635	3.07695	2.66745	up in COPD	ASE
NUCB2	0.152506	0.000196898	0.685	0.738	2.31511	1.98256	up in COPD	ASE
RPA3	0.152027	7.88313e-15	0.528	0.485	1.02309	0.820747	up in COPD	ASE
RABL2A	0.151274	3.795e-37	0.33	0.238	0.428919	0.286677	up in COPD	ASE
MUC20	0.151	2.06479e-09	0.475	0.439	0.796476	0.617954	up in COPD	ASE
RPL30	0.150669	2.49615e-10	0.992	0.986	7.4757	6.63518	up in COPD	ASE
SUB1	0.149755	5.79507e-33	0.663	0.561	0.971446	0.777069	up in COPD	ASE
HSPA1L	0.149369	5.44554e-08	0.177	0.139	0.335966	0.204566	up in COPD	ASE
LIMA1	0.149034	5.09336e-11	0.302	0.253	0.487242	0.341275	up in COPD	ASE
DDX5	0.148921	2.38227e-36	0.96	0.902	3.4352	3.00021	up in COPD	ASE
PGK1	0.148891	1.27276e-30	0.404	0.311	0.550223	0.398213	up in COPD	ASE
ARL6IP5	0.148825	5.13157e-22	0.383	0.309	0.535844	0.385308	up in COPD	ASE
LGALS3BP	0.14869	3.54853e-32	0.419	0.326	0.554881	0.402609	up in COPD	ASE
APLP2	0.148176	6.54442e-21	0.603	0.527	0.961118	0.769694	up in COPD	ASE
ATP1B1	0.148127	1.3622e-20	0.71	0.667	1.43682	1.19904	up in COPD	ASE
FTL	0.147785	4.18193e-13	0.988	0.987	12.0073	10.7408	up in COPD	ASE
RPN2	0.147238	5.94877e-21	0.321	0.253	0.433171	0.294122	up in COPD	ASE
DMKN	0.146886	5.7178e-14	0.615	0.586	1.38416	1.15337	up in COPD	ASE
FLNA	0.146705	3.45524e-23	0.157	0.102	0.271567	0.148621	up in COPD	ASE
CFAP100	0.146626	0.000534502	0.427	0.412	0.823613	0.64738	up in COPD	ASE
MEG3	0.146	1.1401e-35	0.116	0.059	0.332928	0.204637	up in COPD	ASE
HSP90B1	0.145796	1.53756e-30	0.813	0.711	1.79303	1.52457	up in COPD	ASE
BSCL2	0.145595	2.63364e-13	0.544	0.502	1.06703	0.86861	up in COPD	ASE
DAPP1	0.144522	2.31858e-37	0.295	0.205	0.368165	0.237751	up in COPD	ASE
HSPA8	0.144325	8.85165e-20	0.965	0.931	6.31166	5.61561	up in COPD	ASE
CAPN2	0.144054	1.57991e-32	0.657	0.571	1.09295	0.894065	up in COPD	ASE
ATP6AP2	0.14392	2.78698e-40	0.337	0.237	0.409275	0.275473	up in COPD	ASE
JPT1	0.143736	9.52594e-16	0.47	0.412	0.749696	0.583777	up in COPD	ASE
BUD23	0.143691	6.64446e-31	0.597	0.506	0.929729	0.746791	up in COPD	ASE
ARPC3	0.14329	2.32727e-29	0.767	0.692	1.34346	1.12189	up in COPD	ASE
CBR1	0.142763	1.01905e-27	0.303	0.224	0.403605	0.271361	up in COPD	ASE
STOM	0.142573	3.7975e-20	0.463	0.39	0.813487	0.642842	up in COPD	ASE
ABHD2	0.14206	2.16568e-15	0.486	0.426	0.796881	0.628377	up in COPD	ASE
SPCS1	0.141272	5.20405e-27	0.682	0.619	1.1776	0.974474	up in COPD	ASE
ZFP36L1	0.141037	3.18848e-12	0.779	0.729	2.11442	1.82436	up in COPD	ASE
HMGN3	0.14024	0.00111947	0.791	0.807	3.51823	3.0997	up in COPD	ASE
MGST3	0.13977	1.71896e-29	0.69	0.586	1.24119	1.03425	up in COPD	ASE
CCL15	0.139476	1.35422e-15	0.381	0.321	0.58708	0.440828	up in COPD	ASE
SRP9	0.13946	4.46695e-24	0.581	0.515	0.894087	0.719563	up in COPD	ASE
TRIM29	0.139346	5.93264e-45	0.261	0.167	0.307817	0.187407	up in COPD	ASE
DHRS9	0.139305	4.58127e-12	0.35	0.298	0.569866	0.42537	up in COPD	ASE
ITGB4	0.139253	1.3648e-38	0.28	0.189	0.340219	0.216904	up in COPD	ASE
LAMP1	0.138479	1.59848e-35	0.319	0.227	0.393277	0.265759	up in COPD	ASE
ALDH1A3	0.138068	1.78172e-08	0.239	0.197	0.379303	0.253421	up in COPD	ASE
CCPG1	0.13797	4.79706e-37	0.369	0.27	0.452005	0.319577	up in COPD	ASE
GPX4	0.137742	2.08327e-07	0.908	0.911	4.28817	3.80664	up in COPD	ASE
PDLIM1	0.137342	2.64618e-19	0.669	0.616	1.22479	1.02276	up in COPD	ASE
SOD1	0.137104	6.48915e-14	0.912	0.887	3.28088	2.89279	up in COPD	ASE
RAP2B	0.136985	8.74508e-31	0.15	0.089	0.219522	0.109055	up in COPD	ASE
TTC39C-AS1	0.136956	2.27872e-74	0.159	0.069	0.182463	0.075374	up in COPD	ASE
KLF4	0.136939	0.00151347	0.586	0.565	1.71871	1.47252	up in COPD	ASE
BRI3	0.136888	2.25473e-37	0.61	0.497	0.90077	0.72871	up in COPD	ASE
FBXO15	0.136382	1.09642e-26	0.335	0.255	0.439652	0.309792	up in COPD	ASE
PEX6	0.135653	1.17256e-54	0.23	0.133	0.257189	0.144366	up in COPD	ASE
JAG1	0.135614	1.03325e-13	0.197	0.149	0.288781	0.173155	up in COPD	ASE
ARL3	0.135592	1.42203e-14	0.548	0.501	1.01863	0.837552	up in COPD	ASE
SUMO2	0.13541	3.19548e-32	0.851	0.786	1.74605	1.50004	up in COPD	ASE
EIF1	0.135388	8.69117e-31	0.996	0.991	8.33759	7.50117	up in COPD	ASE
AC113349.1	0.134576	1.3753e-56	0.189	0.1	0.227217	0.117918	up in COPD	ASE
DNAJB13	0.134436	3.90288e-17	0.379	0.319	0.553058	0.414876	up in COPD	ASE
HMOX1	0.133798	2.32821e-09	0.12	0.085	0.27339	0.160604	up in COPD	ASE
CTSS	0.133795	1.43024e-13	0.557	0.508	1.27744	1.07573	up in COPD	ASE
PKM	0.133444	3.37817e-13	0.648	0.602	1.14925	0.95937	up in COPD	ASE
CES4A	0.13339	4.70411e-13	0.359	0.303	0.570676	0.431965	up in COPD	ASE
ACYP1	0.133028	3.05838e-16	0.427	0.368	0.631632	0.48791	up in COPD	ASE
TMED10	0.132395	1.19248e-25	0.575	0.496	0.841231	0.679784	up in COPD	ASE
MORN5	0.131989	0.0262606	0.556	0.571	1.81997	1.57342	up in COPD	ASE
FXYD3	0.131948	3.31265e-20	0.871	0.882	4.10591	3.65965	up in COPD	ASE
STAT1	0.131802	2.76619e-45	0.169	0.093	0.210409	0.104729	up in COPD	ASE
MDH1	0.131703	6.89389e-33	0.449	0.349	0.563791	0.427356	up in COPD	ASE
RPS4X	0.131687	6.49181e-09	0.994	0.983	10.1322	9.1611	up in COPD	ASE
RPL4	0.131666	1.16841e-26	0.863	0.786	2.19765	1.91874	up in COPD	ASE
ABL2	0.131537	4.91635e-32	0.111	0.058	0.169097	0.0672197	up in COPD	ASE
MAP2K3	0.131177	2.0993e-24	0.334	0.255	0.445727	0.320074	up in COPD	ASE
WDR54	0.130804	0.000385823	0.573	0.581	1.81936	1.57498	up in COPD	ASE
FAM81B	0.130744	1.2463e-05	0.515	0.501	1.16464	0.977097	up in COPD	ASE
ACBD3-AS1	0.130377	6.46836e-14	0.403	0.348	0.618469	0.478622	up in COPD	ASE
C1QBP	0.129461	4.80381e-27	0.459	0.37	0.58789	0.451606	up in COPD	ASE
ATP6V0E1	0.129309	9.43456e-30	0.675	0.576	1.01661	0.843721	up in COPD	ASE
KRT23	0.129128	4.23853e-19	0.235	0.172	0.349534	0.233993	up in COPD	ASE
AL022068.1	0.128929	1.28418e-27	0.302	0.223	0.376873	0.259165	up in COPD	ASE
MET	0.128774	3.55413e-16	0.201	0.149	0.284933	0.175211	up in COPD	ASE
NFKBIA	0.128393	9.55976e-15	0.529	0.46	1.41596	1.21024	up in COPD	ASE
PDIA6	0.127995	1.17048e-13	0.443	0.383	0.626569	0.488478	up in COPD	ASE
SLC44A4	0.127972	0.00527927	0.655	0.685	2.09417	1.83153	up in COPD	ASE
CCDC80	0.127755	4.64719e-13	0.308	0.248	0.552855	0.421258	up in COPD	ASE
SLAIN2	0.127699	1.71615e-16	0.419	0.353	0.639328	0.500461	up in COPD	ASE
AC020916.1	0.127667	2.9312e-06	0.32	0.278	0.563994	0.431539	up in COPD	ASE
IGFBP7	0.126808	4.65285e-17	0.8	0.7	3.6288	3.23931	up in COPD	ASE
CD59	0.126646	1.29601e-21	0.887	0.823	3.47833	3.10196	up in COPD	ASE
S100A11	0.126605	8.66836e-19	0.991	0.982	11.1569	10.1356	up in COPD	ASE
TALDO1	0.126192	1.0806e-20	0.516	0.442	0.731875	0.586825	up in COPD	ASE
PTN	0.125934	1.02525e-62	0.104	0.039	0.141353	0.0459477	up in COPD	ASE
TUBB	0.125867	1.47241e-18	0.252	0.189	0.36614	0.252003	up in COPD	ASE
UBE2L6	0.125848	3.35448e-43	0.164	0.091	0.198461	0.0983479	up in COPD	ASE
CCDC187	0.125378	2.13229e-14	0.375	0.315	0.554475	0.425087	up in COPD	ASE
LAMC2	0.125184	1.04152e-06	0.261	0.22	0.381733	0.266894	up in COPD	ASE
PLEKHB1	0.125142	4.11448e-21	0.365	0.291	0.499392	0.374814	up in COPD	ASE
CLIC1	0.12512	7.55575e-31	0.884	0.817	2.24079	1.97157	up in COPD	ASE
NDFIP2	0.125104	5.47501e-30	0.348	0.26	0.414135	0.296674	up in COPD	ASE
UBE2D3	0.125049	9.06038e-20	0.659	0.579	0.987849	0.822804	up in COPD	ASE
LINC02541	0.124902	3.10039e-29	0.208	0.137	0.26448	0.159611	up in COPD	ASE
STOML3	0.12484	1.24649e-10	0.412	0.365	0.669097	0.530738	up in COPD	ASE
UBXN11	0.124764	2.32506e-05	0.486	0.469	0.882544	0.726583	up in COPD	ASE
AKR1C3	0.124371	1.18205e-21	0.323	0.249	0.431349	0.313125	up in COPD	ASE
MXRA7	0.123819	5.41916e-55	0.19	0.101	0.213852	0.114018	up in COPD	ASE
CFAP52	0.123796	0.000116703	0.454	0.437	0.841029	0.689641	up in COPD	ASE
WDR1	0.123686	1.15258e-24	0.327	0.248	0.399149	0.284195	up in COPD	ASE
RHOA	0.123542	6.37061e-25	0.612	0.516	0.859862	0.707225	up in COPD	ASE
C6	0.122672	2.13359e-25	0.266	0.191	0.368368	0.256825	up in COPD	ASE
HSPB11	0.122446	5.70629e-06	0.586	0.575	1.32544	1.13621	up in COPD	ASE
IFI6	0.121949	5.66898e-15	0.262	0.204	0.427096	0.311423	up in COPD	ASE
ITGA6	0.121734	8.38811e-44	0.11	0.051	0.152693	0.05942	up in COPD	ASE
ARF5	0.121	3.56447e-42	0.287	0.189	0.31774	0.211728	up in COPD	ASE
VSTM2L	0.120991	4.13147e-11	0.411	0.361	0.640745	0.508757	up in COPD	ASE
ANXA7	0.120976	6.35433e-28	0.442	0.349	0.568246	0.442105	up in COPD	ASE
SCO2	0.120947	3.3039e-06	0.332	0.296	0.505063	0.384032	up in COPD	ASE
RPS3A	0.120791	5.89931e-22	0.993	0.984	8.40441	7.64908	up in COPD	ASE
EIF3E	0.120734	5.66729e-10	0.408	0.356	0.621102	0.490959	up in COPD	ASE
REEP5	0.120363	2.31476e-21	0.492	0.41	0.64034	0.509041	up in COPD	ASE
NEDD9	0.120122	2.4092e-06	0.311	0.27	0.511138	0.390413	up in COPD	ASE
RPL7A	0.119961	3.87229e-06	0.991	0.987	8.20413	7.46976	up in COPD	ASE
TRIP13	0.119525	7.29558e-05	0.37	0.338	0.653098	0.521662	up in COPD	ASE
EFCAB10	0.118941	3.45663e-08	0.486	0.444	0.923856	0.771609	up in COPD	ASE
SPA17	0.118604	0.00102333	0.538	0.525	1.35358	1.16784	up in COPD	ASE
NAT14	0.118526	1.64695e-11	0.413	0.363	0.631632	0.502943	up in COPD	ASE
NACA	0.117603	9.6626e-14	0.968	0.947	4.19887	3.79189	up in COPD	ASE
CMPK1	0.117542	5.3919e-21	0.398	0.322	0.501823	0.384315	up in COPD	ASE
RAP1B	0.117357	2.23391e-16	0.278	0.216	0.36695	0.260157	up in COPD	ASE
NFE2L2	0.117096	8.46755e-23	0.606	0.518	0.939854	0.788627	up in COPD	ASE
CFL1	0.116424	1.6216e-08	0.776	0.728	1.64966	1.44423	up in COPD	ASE
KCTD12	0.116415	0.000178158	0.376	0.345	0.636087	0.509253	up in COPD	ASE
CCDC74B	0.116242	2.47429e-08	0.414	0.374	0.650263	0.522513	up in COPD	ASE
PACRG	0.116039	4.08542e-11	0.438	0.388	0.706359	0.574488	up in COPD	ASE
IL18	0.115794	5.17924e-27	0.244	0.17	0.305387	0.204708	up in COPD	ASE
ATP6AP1	0.115781	1.78279e-24	0.364	0.281	0.44836	0.336666	up in COPD	ASE
LDLRAD1	0.115628	0.0446424	0.54	0.537	1.59903	1.39885	up in COPD	ASE
PRKAR1A	0.115548	2.67831e-12	0.601	0.558	1.14196	0.977097	up in COPD	ASE
RTRAF	0.11551	9.02712e-23	0.484	0.399	0.614014	0.489825	up in COPD	ASE
SAXO2	0.115398	0.000230826	0.517	0.502	1.15249	0.987024	up in COPD	ASE
LTBP4	0.115324	5.97227e-32	0.118	0.063	0.163021	0.0736723	up in COPD	ASE
SCP2	0.115098	3.23825e-21	0.44	0.359	0.557108	0.437708	up in COPD	ASE
MDH1B	0.114642	7.53422e-15	0.379	0.316	0.524909	0.408424	up in COPD	ASE
SMYD2	0.114329	3.65428e-20	0.354	0.281	0.450587	0.340069	up in COPD	ASE
HLA-DQB1	0.114274	6.67296e-23	0.163	0.106	0.220737	0.127774	up in COPD	ASE
MARCKS	0.114148	7.36188e-13	0.722	0.667	1.49068	1.30121	up in COPD	ASE
TMC4	0.114006	1.40173e-13	0.456	0.399	0.654921	0.529178	up in COPD	ASE
CHMP5	0.113393	5.17939e-16	0.499	0.433	0.709599	0.580373	up in COPD	ASE
VIM-AS1	0.113234	1.20768e-38	0.177	0.103	0.206359	0.115295	up in COPD	ASE
PIH1D3	0.112709	2.66532e-16	0.376	0.309	0.521871	0.407502	up in COPD	ASE
PFN2	0.112694	4.67428e-16	0.432	0.366	0.611786	0.490676	up in COPD	ASE
CD74	0.112681	5.30917e-12	0.804	0.731	2.94897	2.65227	up in COPD	ASE
ATF7IP2	0.112489	5.44582e-11	0.386	0.33	0.636087	0.513366	up in COPD	ASE
EEF1B2	0.112414	9.79833e-05	0.857	0.83	2.3068	2.05892	up in COPD	ASE
ITGB8	0.112354	1.29677e-14	0.283	0.225	0.373026	0.270155	up in COPD	ASE
PEBP1	0.112217	6.12909e-27	0.725	0.629	1.38113	1.20294	up in COPD	ASE
CEBPB	0.111722	7.53844e-18	0.72	0.637	1.58809	1.39524	up in COPD	ASE
CNDP2	0.111391	2.57146e-18	0.422	0.351	0.552653	0.437283	up in COPD	ASE
CC2D2A	0.111298	9.62171e-12	0.437	0.381	0.692183	0.566546	up in COPD	ASE
COQ4	0.111161	1.48135e-10	0.475	0.43	0.741191	0.612068	up in COPD	ASE
LXN	0.111136	3.8394e-07	0.417	0.37	0.663426	0.540098	up in COPD	ASE
NUDT14	0.111129	3.64491e-13	0.415	0.357	0.576954	0.460044	up in COPD	ASE
SFPQ	0.110705	5.17594e-12	0.724	0.655	1.40826	1.23038	up in COPD	ASE
KLHL6	0.110676	4.03733e-26	0.215	0.146	0.258809	0.165851	up in COPD	ASE
LINC02166	0.110401	1.36273e-13	0.294	0.238	0.385176	0.283131	up in COPD	ASE
RNASEK	0.110332	1.20577e-17	0.803	0.734	1.53868	1.35177	up in COPD	ASE
PDCD6	0.109803	6.56144e-16	0.493	0.428	0.674362	0.551656	up in COPD	ASE
TXNIP	0.109705	1.60272e-10	0.347	0.289	0.559943	0.445721	up in COPD	ASE
WFDC6	0.109117	1.12296e-14	0.258	0.202	0.346699	0.2486	up in COPD	ASE
SSB	0.10909	8.62857e-14	0.574	0.519	0.961928	0.819046	up in COPD	ASE
VPS29	0.108671	9.16502e-25	0.356	0.272	0.419603	0.316599	up in COPD	ASE
PIGQ	0.108372	2.6893e-25	0.254	0.181	0.297084	0.203219	up in COPD	ASE
CDK2AP1	0.108292	2.08676e-26	0.26	0.184	0.296476	0.202723	up in COPD	ASE
FOSL1	0.108271	7.47347e-18	0.118	0.075	0.185095	0.0994115	up in COPD	ASE
NHLRC4	0.108181	2.42035e-14	0.299	0.241	0.391454	0.290931	up in COPD	ASE
DNAAF3	0.108128	5.71454e-08	0.432	0.392	0.691373	0.569241	up in COPD	ASE
PSMB1	0.108088	1.52832e-24	0.696	0.609	1.0885	0.937744	up in COPD	ASE
LDHA	0.10789	0.00510159	0.452	0.42	0.82665	0.695029	up in COPD	ASE
ATP5F1A	0.107671	3.33739e-26	0.515	0.415	0.670514	0.550379	up in COPD	ASE
CALM2	0.107568	6.8285e-10	0.963	0.942	4.80356	4.38658	up in COPD	ASE
PPP1CB	0.107492	6.76825e-18	0.54	0.458	0.804374	0.674821	up in COPD	ASE
CATIP	0.107336	7.96564e-14	0.309	0.251	0.404617	0.303907	up in COPD	ASE
TMEM165	0.107123	8.84092e-06	0.318	0.279	0.445727	0.342268	up in COPD	ASE
AGBL2	0.107107	1.88815e-12	0.295	0.241	0.390036	0.290576	up in COPD	ASE
BX005040.1	0.106949	1.05567e-23	0.222	0.155	0.270757	0.179962	up in COPD	ASE
TKT	0.106737	5.40448e-10	0.402	0.35	0.58789	0.474651	up in COPD	ASE
DAW1	0.106714	1.08144e-10	0.378	0.326	0.550223	0.439694	up in COPD	ASE
UBE2M	0.106681	1.58665e-24	0.362	0.277	0.433374	0.331206	up in COPD	ASE
EPCAM	0.106526	2.75856e-05	0.68	0.671	1.29587	1.13245	up in COPD	ASE
HSBP1	0.106498	0.000461344	0.771	0.78	2.53908	2.28724	up in COPD	ASE
ARPC1B	0.106293	5.17247e-13	0.354	0.292	0.469016	0.364674	up in COPD	ASE
SLC2A1	0.106233	2.03435e-20	0.283	0.214	0.335156	0.240374	up in COPD	ASE
PPP1R16A	0.106157	1.75195e-07	0.47	0.435	0.726002	0.60356	up in COPD	ASE
GCLM	0.106104	1.07884e-12	0.371	0.314	0.482179	0.377083	up in COPD	ASE
CCNI	0.106102	2.34893e-19	0.727	0.652	1.22155	1.06403	up in COPD	ASE
CLTA	0.105886	1.54507e-19	0.776	0.713	1.48623	1.31029	up in COPD	ASE
GABPB1-AS1	0.105777	2.12378e-13	0.327	0.265	0.461928	0.358576	up in COPD	ASE
PAWR	0.105707	3.78714e-05	0.308	0.271	0.439044	0.337375	up in COPD	ASE
WDR43	0.105606	4.08995e-22	0.149	0.096	0.190765	0.106715	up in COPD	ASE
NAA20	0.105548	4.33678e-16	0.429	0.361	0.55164	0.442175	up in COPD	ASE
AC105446.1	0.105529	4.83203e-21	0.192	0.132	0.249291	0.161171	up in COPD	ASE
DCDC2B	0.10527	0.0155881	0.42	0.399	0.735925	0.61377	up in COPD	ASE
SDC1	0.105223	8.62463e-17	0.174	0.123	0.228433	0.142027	up in COPD	ASE
FOXQ1	0.104972	1.45129e-12	0.113	0.075	0.194208	0.110402	up in COPD	ASE
RSL24D1	0.104704	1.96173e-08	0.316	0.269	0.422033	0.322485	up in COPD	ASE
IGFBP4	0.104545	5.5394e-16	0.121	0.078	0.180437	0.0979224	up in COPD	ASE
MYH9	0.104407	1.62391e-05	0.222	0.186	0.324625	0.232149	up in COPD	ASE
YWHAQ	0.104054	6.42065e-13	0.406	0.341	0.531592	0.425016	up in COPD	ASE
TSPAN8	0.103501	1.74494e-15	0.155	0.228	0.588902	0.478905	up in COPD	ASE
NDUFB5	0.103047	8.56264e-18	0.464	0.389	0.604091	0.493512	up in COPD	ASE
TBCA	0.102665	3.89106e-09	0.681	0.67	1.57007	1.39353	up in COPD	ASE
AC244090.1	0.102229	0.00724079	0.452	0.431	0.81531	0.69113	up in COPD	ASE
GRN	0.102153	2.90158e-17	0.131	0.085	0.18145	0.100688	up in COPD	ASE
TAGLN2	0.101803	2.4307e-12	0.717	0.64	1.29324	1.13699	up in COPD	ASE
IRF6	0.101788	1.72764e-15	0.305	0.242	0.372823	0.279302	up in COPD	ASE
TAP1	0.101744	1.65794e-48	0.113	0.05	0.13143	0.0543856	up in COPD	ASE
CNBP	0.101695	9.75921e-17	0.464	0.388	0.607533	0.498121	up in COPD	ASE
PLEKHS1	0.101477	0.00111324	0.512	0.494	0.834143	0.709565	up in COPD	ASE
SERINC2	0.101415	3.24348e-12	0.252	0.2	0.313285	0.224137	up in COPD	ASE
SPATA18	0.101322	0.000346847	0.48	0.458	0.939449	0.807913	up in COPD	ASE
MT-ND4	0.100964	1.2798e-06	0.995	0.994	30.8058	28.656	up in COPD	ASE
SYPL1	0.10089	9.73253e-20	0.37	0.293	0.443297	0.345813	up in COPD	ASE
FAM174A	0.100789	0.00705204	0.532	0.527	1.12495	0.981564	up in COPD	ASE
CMTM6	0.100774	1.72404e-13	0.421	0.357	0.556096	0.45111	up in COPD	ASE
TNFRSF21	0.10065	7.56363e-18	0.215	0.156	0.258607	0.173793	up in COPD	ASE
PPP1R42	0.100588	2.60254e-07	0.404	0.363	0.621507	0.512302	up in COPD	ASE
SDCBP	0.100323	4.42425e-05	0.457	0.416	0.669097	0.556974	up in COPD	ASE
