## Supplementary material for "A Unique Cellular Organization of Human Distal Airways and Its Disarray in Chronic Obstructive Pulmonary Disease": Table S8

### Sheet: Sheet1
Table S8. Annotation categories enriched among genes up-regulated in COPD pre-T ASE cells compared to normal pre-T ASE cells1
Term	Enrichr Library	adj p -log	Odds Ratio
interferon-gamma-mediated signaling pathway (GO:0060333)	GO Biological Process 2021	5.9658	23.9782
cytokine-mediated signaling pathway (GO:0019221)	GO Biological Process 2021	5.32076	5.57448
Interferon gamma signaling Homo sapiens R-HSA-877300	Reactome 2016	5.21167	16.8206
regulation of wound healing (GO:0061041)	GO Biological Process 2021	4.89804	27.1045
Interferon Signaling Homo sapiens R-HSA-913531	Reactome 2016	4.66153	9.43679
AP-1 transcription factor network Homo sapiens 3ce2f9c5-6189-11e5-8ac5-06603eb7f303	NCI-Nature Pathway Interaction Database 2016	4.43181	17.4674
cellular response to interferon-gamma (GO:0071346)	GO Biological Process 2021	4.42404	12.5976
Validated transcriptional targets of TAp63 isoforms Homo sapiens 82e8ee19-6196-11e5-8ac5-06603eb7f303	NCI-Nature Pathway Interaction Database 2016	4.17653	19.6121
Antigen Presentation: Folding, assembly and peptide loading of class I MHC Homo sapiens R-HSA-983170	Reactome 2016	4.14318	38.1635
Degradation of the extracellular matrix Homo sapiens R-HSA-1474228	Reactome 2016	4.14318	12.7058
Validated transcriptional targets of AP1 family members Fra1 and Fra2 Homo sapiens 76d028a7-6196-11e5-8ac5-06603eb7f303	NCI-Nature Pathway Interaction Database 2016	3.97284	25.4295
Beta1 integrin cell surface interactions Homo sapiens 2fd0bc63-618d-11e5-8ac5-06603eb7f303	NCI-Nature Pathway Interaction Database 2016	3.91129	15.3527
Smooth Muscle Contraction Homo sapiens R-HSA-445355	Reactome 2016	3.75501	27.2486
Extracellular matrix organization Homo sapiens R-HSA-1474244	Reactome 2016	3.68564	6.39003
ER-Phagosome pathway Homo sapiens R-HSA-1236974	Reactome 2016	3.6311	15.6137
Hemostasis Homo sapiens R-HSA-109582	Reactome 2016	3.6311	4.49907
Collagen degradation Homo sapiens R-HSA-1442490	Reactome 2016	3.58053	22.4333
Glucocorticoid receptor regulatory network Homo sapiens dfba0dfb-6192-11e5-8ac5-06603eb7f303	NCI-Nature Pathway Interaction Database 2016	3.46063	12.1108
antigen processing and presentation of peptide antigen via MHC class I (GO:0002474)	GO Biological Process 2021	3.33838	27.2486
platelet aggregation (GO:0070527)	GO Biological Process 2021	3.28277	24.6079
positive regulation of T cell mediated immunity (GO:0002711)	GO Biological Process 2021	3.28277	24.6079
retina homeostasis (GO:0001895)	GO Biological Process 2021	3.28277	24.6079
cellular component disassembly (GO:0022411)	GO Biological Process 2021	3.24255	15.3527
extracellular matrix disassembly (GO:0022617)	GO Biological Process 2021	3.24255	15.3527
extracellular matrix organization (GO:0030198)	GO Biological Process 2021	3.24255	6.00893
ATF-2 transcription factor network Homo sapiens c76c900a-618a-11e5-8ac5-06603eb7f303	NCI-Nature Pathway Interaction Database 2016	3.17818	14.3774
Antigen processing-Cross presentation Homo sapiens R-HSA-1236975	Reactome 2016	3.15848	12.1108
antigen processing and presentation of exogenous peptide antigen via MHC class I, TAP-dependent (GO:0002479)	GO Biological Process 2021	3.10571	13.7438
regulation of apoptotic process (GO:0042981)	GO Biological Process 2021	3.10571	3.80339
homotypic cell-cell adhesion (GO:0034109)	GO Biological Process 2021	3.1017	19.5523
antigen processing and presentation of exogenous peptide antigen via MHC class I (GO:0042590)	GO Biological Process 2021	3.01714	12.7862
regulation of substrate adhesion-dependent cell spreading (GO:1900024)	GO Biological Process 2021	2.86225	16.5711
neutrophil degranulation (GO:0043312)	GO Biological Process 2021	2.86225	4.41644
neutrophil activation involved in immune response (GO:0002283)	GO Biological Process 2021	2.85778	4.37811
neutrophil mediated immunity (GO:0002446)	GO Biological Process 2021	2.85778	4.34978
receptor-mediated endocytosis (GO:0006898)	GO Biological Process 2021	2.60962	7.93331
Immunoregulatory interactions between a Lymphoid and a non-Lymphoid cell Homo sapiens R-HSA-198933	Reactome 2016	2.53614	7.18776
Immune System Homo sapiens R-HSA-168256	Reactome 2016	2.53614	2.60396
antigen processing and presentation of exogenous peptide antigen (GO:0002478)	GO Biological Process 2021	2.51428	9.47878
Direct p53 effectors Homo sapiens 67c3b75d-6191-11e5-8ac5-06603eb7f303	NCI-Nature Pathway Interaction Database 2016	2.38466	7.06082
regulation of cell migration (GO:0030334)	GO Biological Process 2021	2.37467	4.35013
Adaptive Immune System Homo sapiens R-HSA-1280218	Reactome 2016	2.26538	3.19913
regulation of cell population proliferation (GO:0042127)	GO Biological Process 2021	2.16083	3.19025
regulation of immune response (GO:0050776)	GO Biological Process 2021	2.14705	6.2614
positive regulation of cellular biosynthetic process (GO:0031328)	GO Biological Process 2021	2.14246	6.22489
Cell junction organization Homo sapiens R-HSA-446728	Reactome 2016	2.14072	9.39411
Cytokine Signaling in Immune system Homo sapiens R-HSA-1280215	Reactome 2016	2.14072	3.3807
epidermis development (GO:0008544)	GO Biological Process 2021	2.10841	9.7569
Muscle contraction Homo sapiens R-HSA-397014	Reactome 2016	2.08135	5.69329
positive regulation of transport (GO:0051050)	GO Biological Process 2021	1.98664	8.84571
MHC class II antigen presentation Homo sapiens R-HSA-2132295	Reactome 2016	1.92193	7.75785
Metabolism of proteins Homo sapiens R-HSA-392499	Reactome 2016	1.81704	2.56351
extracellular structure organization (GO:0043062)	GO Biological Process 2021	1.80383	5.14324
external encapsulating structure organization (GO:0045229)	GO Biological Process 2021	1.7993	5.11849
negative regulation of cell population proliferation (GO:0008285)	GO Biological Process 2021	1.66203	3.76351
Cell-Cell communication Homo sapiens R-HSA-1500931	Reactome 2016	1.59403	6.02534
regulation of stress fiber assembly (GO:0051492)	GO Biological Process 2021	1.56188	8.63468
negative regulation of apoptotic process (GO:0043066)	GO Biological Process 2021	1.55352	3.26568
supramolecular fiber organization (GO:0097435)	GO Biological Process 2021	1.39098	3.58523
Phase 1 - Functionalization of compounds Homo sapiens R-HSA-211945	Reactome 2016	1.39062	6.86225
negative regulation of cell migration (GO:0030336)	GO Biological Process 2021	1.36083	5.45822
EPH-Ephrin signaling Homo sapiens R-HSA-2682334	Reactome 2016	1.35141	6.63501
proteolysis (GO:0006508)	GO Biological Process 2021	1.33766	3.8252
positive regulation of cellular process (GO:0048522)	GO Biological Process 2021	1.3342	2.78135
Downstream TCR signaling Homo sapiens R-HSA-202424	Reactome 2016	1.30828	6.35436
positive regulation of cell motility (GO:2000147)	GO Biological Process 2021	1.30298	4.25095
1Based on Enrichr analysis using as input genes up-regulated in pre-T ASE cells of COPD samples vs pre-T ASE of non-diseased samples (FDR <0.05; log2 fold-change >0.2; listed in Supplemental Table VII); using indicated Enrichr libraries
