## Supplementary material for "A Unique Cellular Organization of Human Distal Airways and Its Disarray in Chronic Obstructive Pulmonary Disease": Table S9

### Sheet: antibodies
Table S9. Antibodies used in immunofluorescence (IF) and imaging CyTOF analyses
Target	Company	Catalog number	Host species	Clone	Dilution
IF
KRT5	Thermo Fisher Scientific	PA1-37974	Rabbit	Polyclonal	1:50
TUBB4	Biogenex	MU178-UC	Mouse	ONS1A6	1:100
MUC5AC	Invitrogen	MA5-12178	Mouse	45M1	1:20
MUC5B	Sigma	HPA008246	Rabbit	Polyclonal	1:200
ACTA2	Dako	M0851	Mouse	1A4	1:50
AGER (RAGE)	Abcam	ab30381	Rabbit	Polyclonal	1:200
SCGB1A1 (CC16)	Biovendor	RD181022220-01	Rabbit	Polyclonal	1:50
SCGB1A1 (CC10)	Santa Cruz	sc-365992	Mouse	E-11	1:50
SCGB3A2	Abcam	ab181853	Rabbit	EPR11463	1:100
SFTPB	Invitrogen	PA5-42000	Rabbit	Polyclonal	1:200
Imaging CyTOF
KRT5	Abcam	ab214586	Mouse	EP1601Y	1:200
TUBB4	Novus Biologicals	NBP2-74713	Rabbit	OTI3F1	1:200
MUC5AC	Abcam	ab212636	Rabbit	45M1	1:100
MUC5B	Sigma	HPA008246	Rabbit	Polyclonal	1:100
SCGB1A1 (CC16)	BioVendor	RD181022220-01	Mouse	Polyclonal	1:100
SCGB3A2	Abcam	ab240255	Mouse	EPR11463	1:100
SFTPB	Thermo Fisher Scientific	PA5-42000	Mouse	Polyclonal	1:100
SFTPC	Abcam	ab90716	Rabbit	Polyclonal	1:100
SERPINB3	Novus Biologicals	NBP2-74109	Rabbit	OTI1A12	1:100
SLPI	Thermo Fisher Scientific	PA5-20385	Rabbit	Polyclonal	1:50
CD8A	Invitrogen	14-0085-82	Mouse	C8/144B	1:200
