## Supplementary material for "A Unique Cellular Organization of Human Distal Airways and Its Disarray in Chronic Obstructive Pulmonary Disease": Table S10

### Sheet: Suppl Table X
Table S10. Samples included in in vitro studies
Sample ID	Age1	Sex2	Ancestry3	Smoking4	Lung disease5	Assay6	ALI time-point7	CoD or Explant8	Other conditions9	Source10	Internal ID
N19	32	M	C	1.8 PY	No	D IFN TaqMan	day 8 - day 26	Anoxia, cardiovascular (natural causes)		UNC	UNC-59
N37	56	M	C	19 PY	No	P, D bulk RNA-seq	day 18	Anoxia secondary to CVA		UNC	UNC-50
N38	57	M	U	NS	No	P, D bulk RNA-seq	day 18	Cebrovascular (stroke, ICH)		UNC	UNC-74
N38	see above					D IFN TaqMan	day 18 - day 28	see above		UNC	UNC-74
N39	30	F	C	5-10 PY	No	P, D bulk RNA-seq	day 18	Anoxia (drug intoxication)		UNC	UNC-78
N40	22	M	C	6 PY	No	P, D bulk RNA-seq	day 18	Anoxia (drug intoxication); accident		UNC	UNC-80
N41	66	M	A	11 PY	No	P, D bulk RNA-seq	day 18	Cebrovascular (stroke, ICH)		UNC	UNC-82
N42	20	F	U	2 PY	No	D scRNA-seq	days 0, 3, 7, 14, 28	Stroke due to drug intoxication		UNC	UNC-40
N45	69	M	U	NS	No	D IFN TaqMan	day 0 - day 18	Stroke; CVA		VUMC	VU-33
C17	53	M	C	5 PY	COPD	D IFN TaqMan	day 29 - day 40	Explant		VUMC	VU-38
A1	27	M	U	NS	Asthma	D IFN TaqMan	day 8 - day 18	Drug overdose		VUMC	VU-34
1Age (years); 2Sex: F, female; M, male; 3Ancestry: A, African-American; C, Caucasian; H, Hispanic; U, unknown
4Smoking: for smokers - pack-years (PY); non-smokers (NS); Un, unknown
5COPD, chronic obstructive pulmonary disease
6Assays: air-liquid interface (ALI) culture of proximal (P) and/or distal (D) airway basal cells; with or without IFN-γ (IFN); analyzed by one of the 3 gene expression assays: TaqMan real-time PCR; bulk RNA-seq; scRNA-seq
7Time-points of ALI culture: during which IFN treatment was performed (for D IFN TaqMan assays only - see column "Assay"); or (all remaining cases) when ALI samples were harvested for bulk RNA-seq and sc-RNA-seq analysis
8Cause of death (CoD) for non-explant samples: HT, head trauma; MVA, motor vehicle accident; ICH, intracerebral hemorrhage; CVA, cerebrovascular accident; CNS, central nervous system; NA, specific information not available
9Other conditions: CMV, cytomegalovirus infection, EBV, Epstein-Barr virus infection, GERD, gastroesophageal reflux disease; A1AT, alpha-1 antitrypsin definiciecy; HTN, hypertension; CAD, coronary artery disease
10Sample source: UNC, University of North Carolina Tissue and Cell Culture Procurement Core; VUMC, Vanderbilt University Medical Center
