## Supplementary material for "A Unique Cellular Organization of Human Distal Airways and Its Disarray in Chronic Obstructive Pulmonary Disease": Table S12

### Sheet: Table S12
Table S12. Cell Groups Identified by scRNA-seq Analysis of Epithelia Generated by Distal Airway Basal Cells in Air-Liquid Interface Culture
Cell group	Abbreviation	Cell number						Cell proportions (% all cells at a given time-point)
		Time-points of air-liquid interface (ALI) culture						Time-points of air-liquid interface (ALI) culture
		day 0	day 3	day 7	day 14	day 21	day 28	day 0	day 3	day 7	day 14	day 21	day 28
Basal cells, all	BC	8213	2431	919	1308	1047	616	99.9513	39.651	13.4239	18.7931	13.8988	7.54255
Basal cells, major subtype	BC1	4689	2294	754	878	780	566	57.0646	37.4164	11.0137	12.6149	10.3544	6.93033
Basal cells, secretory-like subtype	BC-s	3524	0	1	0	0	0	42.8867	0	0.0146071	0	0	0
Basal cells, proliferating	BC-p	0	118	32	9	9	3	0	1.92465	0.467426	0.12931	0.119474	0.0367332
Basal cells, matrix	BC-m	0	19	132	421	258	47	0	0.309901	1.92813	6.04885	3.42493	0.575487
Intermediate cells, all	IC	1	3272	1603	2140	1133	1113	0.0121699	53.3681	23.4151	30.7471	15.0405	13.628
Intermediate cells, common subtype	IC1	0	3238	1482	1929	1109	1103	0	52.8136	21.6477	27.7155	14.7219	13.5056
Intermediate cells, squamous subtype	IC-sq	1	34	121	211	24	10	0.0121699	0.554559	1.76746	3.03161	0.318598	0.122444
Secretory cells, all	S	0	2	3804	2175	3359	3815	0	0.0326211	55.5653	31.25	44.5905	46.7124
Secretory cells, common subtype	S1	0	2	3782	1961	2535	2044	0	0.0326211	55.2439	28.1753	33.6519	25.0275
Terminal airway-enriched secretory cells	TASC	0	0	22	214	824	1771	0	0	0.321356	3.07471	10.9385	21.6848
Pre-ciliated cells	p-C	3	407	152	111	160	104	0.0365097	6.6384	2.22027	1.59483	2.12399	1.27342
Ciliated cells, all	C	0	12	342	1208	1796	2468	0	0.195727	4.99562	17.3563	23.8418	30.2192
Ciliated cells, common subtype	C1	0	11	312	1021	1034	2320	0	0.179416	4.55741	14.6695	13.7263	28.407
Ciliated cells, SAA+ secretory-like subtype	C-s	0	1	30	187	762	148	0	0.0163106	0.438212	2.68678	10.1155	1.81217
Ionocytes	Ion	0	1	19	12	18	18	0	0.0163106	0.277534	0.172414	0.238949	0.220399
Tuft-like cells	TLC	0	6	7	6	20	33	0	0.0978633	0.102249	0.0862069	0.265498	0.404065
Total number of cells per time-point	all	8217	6131	6846	6960	7533	8167
Total number of cells, all time-points	all						43854
Total number of cells (d0, d3, d7, d14, d28)							36321
