## Supplementary material for "A Unique Cellular Organization of Human Distal Airways and Its Disarray in Chronic Obstructive Pulmonary Disease": Table S14

### Sheet: Table S14
Table S14. Overlap between airway surface epithelial cell signatures identified for in vivo (pre-T tissue) and in vitro (D-airway basal cells-derived ALI-day 28 cultures)1
	In vivo pre-T ASE cell types
In vitro ALI-day 28 cell types	BC	IC	p-C	C1	C-s	S1	S-Muc	TASC	Ion	NE
BC	47.0199	53.7118	14.2857	1.78174	5.45455	35.1515	18.6047	21.3592	18.2648	12.9121
IC	28.4768	38.8646	14.881	0.668151	3.63636	32.7273	18.6047	29.1262	11.4155	5.21978
p-C	3.64238	1.31004	48.8095	26.0579	20	1.21212	0	0	3.19635	4.3956
C1	2.98013	1.31004	19.6429	91.314	65.4545	0.606061	3.48837	0	2.73973	4.3956
C-s	0.331126	0.873362	7.7381	41.6481	56.3636	2.42424	3.48837	2.91262	1.36986	0.824176
S1	2.98013	2.18341	2.97619	0	0	19.3939	31.3953	19.4175	1.36986	0.549451
TASC	3.64238	5.24017	3.57143	0	9.09091	18.1818	22.093	35.9223	0.913242	1.37363
Ion	4.30464	3.49345	3.57143	2.44989	1.81818	2.42424	4.65116	2.91262	28.7671	4.67033
TLC	16.5563	18.7773	8.33333	0.890869	1.81818	12.7273	8.13953	12.6214	15.5251	7.96703
1overlap of DEGs identified for the same ASE cell type in vitro and in vivo using identical criteria (FDR<0.05; log2 fold-change >0.5 vs other ASE cells)
values repersent % of in vivo DEGs overlapping with in vitro DEGs
