## Supplementary material for "A Unique Cellular Organization of Human Distal Airways and Its Disarray in Chronic Obstructive Pulmonary Disease": Table S15

### Sheet: Table S15
Table S15. TASC Marker Genes Identified in Comparison with Common Secretory (S1) Cells in vitro1
1differentially expressed genes (DEGs) identified by comparison of transcriptomes of TASCs and S1 cells generated by distal airway BCs in air-liquid interface (ALI) culture - ALI-day 28 (shown DEGs with FDR p<0.05)
Gene symbol	Direction of fold-change	TASCs vs common secretory (S1) cells
		Average log2 Fold-change	FDR (Bonferroni)	% cells expressing gene		Average UMI expression		Overlapped with TASC vs S DEGs in vivo
				TASCs	S1	TASCs	S1
SCGB3A2	higher in TASCs	3.74027	3.79472e-115	0.592217	0.22934	4.55315	0.81288	yes
PGC	higher in TASCs	2.66749	9.11887e-149	0.563452	0.111002	2.92209	0.254597
OLFM4	higher in TASCs	1.59709	5.2035e-17	0.207558	0.0435208	1.82692	0.229827
SFTPB	higher in TASCs	1.16495	0	0.999436	0.915892	6.4224	5.25745	yes
SFTPA2	higher in TASCs	1.16311	2.20333e-29	0.444444	0.241565	2.54016	1.37705	yes
PCP4	higher in TASCs	1.14123	5.40849e-143	0.547095	0.0865526	1.29335	0.152121
LTF	higher in TASCs	1.01084	1.89026e-54	0.590525	0.336919	2.40064	1.3898	yes
PEG10	higher in TASCs	0.941982	9.78675e-56	0.627186	0.391198	2.01623	1.07425	yes
HLA-DQA1	higher in TASCs	0.86983	7.05012e-88	0.701636	0.420049	1.93077	1.06095
HLA-DPB1	higher in TASCs	0.867173	3.5353e-147	0.892273	0.655257	2.50066	1.63348	yes
HLA-DPA1	higher in TASCs	0.838804	3.80583e-147	0.926678	0.732029	2.85905	2.02024	yes
KLK13	higher in TASCs	0.838553	4.05089e-34	0.496898	0.297311	1.63678	0.79823
HLA-DRA	higher in TASCs	0.711544	1.83496e-139	0.990412	0.949144	4.22197	3.51043	yes
CYP2A7	higher in TASCs	0.705364	9.9355e-40	0.592217	0.379951	2.00848	1.30312
HLA-DRB1	higher in TASCs	0.668139	2.15858e-106	0.951495	0.882641	3.14501	2.47687	yes
HMGB3	higher in TASCs	0.618996	1.76565e-72	0.945854	0.841076	2.8251	2.2061
IFI30	higher in TASCs	0.611064	9.38558e-71	0.750705	0.558435	1.59756	0.986501
PIP	higher in TASCs	0.595726	5.91006e-14	0.523971	0.423472	1.41315	0.817427
HLA-DQB1	higher in TASCs	0.59442	1.19929e-71	0.632826	0.370171	1.21388	0.619457	yes
CD74	higher in TASCs	0.581723	6.58135e-160	1	0.999022	5.56092	4.9792	yes
TCIM	higher in TASCs	0.563662	5.80184e-70	0.866328	0.668949	2.15832	1.59466	yes
MMP7	higher in TASCs	0.55616	2.31277e-47	0.752961	0.574083	1.74086	1.1847	yes
CTSH	higher in TASCs	0.551346	3.63514e-66	0.8652	0.750122	1.98422	1.43287	yes
HP	higher in TASCs	0.531597	1.80564e-09	0.205302	0.0816626	0.831305	0.299708	yes
GGT5	higher in TASCs	0.528482	4.10215e-44	0.34405	0.0841076	0.662544	0.134062	yes
AQP4	higher in TASCs	0.513459	2.68961e-50	0.368866	0.0894866	0.657246	0.143787	yes
SPINK1	higher in TASCs	0.511044	2.77557e-39	0.420756	0.181907	0.845119	0.334075
SELENOP	higher in TASCs	0.499893	1.44551e-58	0.924422	0.845966	2.44966	1.94977	yes
SERPINF1	higher in TASCs	0.499565	1.08759e-54	0.844896	0.725183	2.15152	1.65195	yes
CCL2	higher in TASCs	0.493104	1.08036e-10	0.210378	0.0797066	0.783655	0.290551	yes
SAA1	higher in TASCs	0.491709	1.73606e-43	0.976875	0.911491	5.73815	5.24644	yes
HLA-DMA	higher in TASCs	0.490226	9.4669e-68	0.864072	0.720782	1.93891	1.44869
SPTSSA	higher in TASCs	0.486053	1.94114e-47	0.783982	0.628851	1.73348	1.24743
WNT5A	higher in TASCs	0.480839	1.58935e-35	0.71066	0.555012	1.6283	1.14746
RPL22L1	higher in TASCs	0.474011	1.8154e-61	0.918218	0.821516	2.26107	1.78706
CYP2A6	higher in TASCs	0.444748	3.38984e-20	0.666103	0.517848	1.99826	1.55351
HLA-DOA	higher in TASCs	0.444033	1.23707e-46	0.494642	0.244499	0.826514	0.382481
RNASE1	higher in TASCs	0.440052	3.69102e-71	1	1	5.58634	5.14629	yes
HOPX	higher in TASCs	0.436001	2.08794e-26	0.459673	0.26357	0.933514	0.497513	yes
APOD	higher in TASCs	0.430399	1.88869e-39	0.458545	0.223961	0.801997	0.371598	yes
FBXO32	higher in TASCs	0.428673	2.2929e-17	0.372814	0.225917	0.79085	0.362177
SPINK5	higher in TASCs	0.42473	6.56865e-25	0.364354	0.174083	0.730711	0.305981	yes
C1S	higher in TASCs	0.412745	7.99247e-41	0.455161	0.218582	0.74585	0.333105
CXCL13	higher in TASCs	0.410838	7.55492e-06	0.138748	0.0400978	0.541836	0.130997
IGFBP2	higher in TASCs	0.409672	6.58319e-41	0.846588	0.723716	1.95438	1.54471
LPCAT1	higher in TASCs	0.408423	2.71293e-38	0.697124	0.51198	1.29368	0.885261	yes
TFPI	higher in TASCs	0.401007	6.59079e-34	0.513818	0.311491	0.88419	0.483183	yes
SFTPA1	higher in TASCs	0.395306	0.0183122	0.0682459	0.00293399	0.412611	0.0173053	yes
KLK12	higher in TASCs	0.387779	6.89054e-12	0.350254	0.217604	0.926141	0.538362	yes
NUPR1	higher in TASCs	0.386967	1.73427e-45	0.944726	0.886553	2.62676	2.2398	yes
DUSP23	higher in TASCs	0.379003	1.80685e-41	0.944162	0.87824	3.0588	2.6798	yes
FMO2	higher in TASCs	0.369675	4.67568e-20	0.347998	0.171638	0.720677	0.351002	yes
PPIB	higher in TASCs	0.360114	2.09401e-38	0.901861	0.845966	2.23585	1.87574
SAA2	higher in TASCs	0.35482	6.6803e-24	0.924422	0.822005	4.66548	4.31066	yes
SLC40A1	higher in TASCs	0.341175	1.84375e-22	0.446137	0.267482	0.794794	0.453619
CLIC6	higher in TASCs	0.33863	2.99745e-34	0.834743	0.675306	1.82388	1.48525
NEDD9	higher in TASCs	0.338521	1.7747e-21	0.649746	0.496822	1.23469	0.896174
SERPINA3	higher in TASCs	0.328571	4.25231e-22	0.974055	0.917848	5.73548	5.40691	yes
SNHG16	higher in TASCs	0.327002	4.35061e-30	0.789622	0.658191	1.51079	1.18379
SLC34A2	higher in TASCs	0.315416	1.21433e-34	0.992104	0.98533	4.00767	3.69225
PRSS2	higher in TASCs	0.312557	0.000317923	0.113931	0.0298289	0.377828	0.0652713
CALR	higher in TASCs	0.305195	7.0552e-38	0.954315	0.918826	2.50016	2.19496
HSP90B1	higher in TASCs	0.301814	9.48039e-29	0.904681	0.851345	2.19402	1.89221
KLK11	higher in TASCs	0.30103	6.2271e-31	0.964467	0.91687	2.90683	2.6058
IFITM3	higher in TASCs	0.300893	1.22343e-25	0.901297	0.857213	2.31375	2.01286	yes
NPC2	higher in TASCs	0.298514	6.60744e-36	0.965031	0.934963	2.55941	2.2609	yes
SDC1	higher in TASCs	0.298075	4.02109e-25	0.85392	0.760391	1.84025	1.54217
MEGF9	higher in TASCs	0.292636	9.68029e-21	0.479413	0.313447	0.809375	0.516739
CYB5A	higher in TASCs	0.288161	3.62776e-60	1	0.999511	4.94838	4.66022	yes
SERPINA1	higher in TASCs	0.28101	1.08036e-10	0.305697	0.181907	0.547211	0.266201	yes
STT3B	higher in TASCs	0.278808	1.91828e-25	0.906373	0.882152	2.20142	1.92261
C16orf89	higher in TASCs	0.2786	6.97417e-12	0.525099	0.403423	0.979998	0.701398
ECHDC1	higher in TASCs	0.27569	8.49502e-24	0.807107	0.710024	1.58403	1.30834
SFTA1P	higher in TASCs	0.27504	5.99511e-15	0.42696	0.28313	0.741802	0.466762	yes
CD9	higher in TASCs	0.273427	5.93551e-16	0.786238	0.693888	1.61978	1.34635
PCSK1N	higher in TASCs	0.273155	1.74275e-19	0.602369	0.451345	1.10138	0.828222
NTM	higher in TASCs	0.272663	1.41676e-09	0.141004	0.0141809	0.302205	0.0295418
RASD1	higher in TASCs	0.272336	7.49391e-15	0.50705	0.368215	0.953611	0.681275	yes
FTL	higher in TASCs	0.267854	1.0961e-35	0.998308	0.999022	4.28724	4.01939
AP000357.2	higher in TASCs	0.267173	1.55506e-15	0.173153	0.0127139	0.284572	0.0173984
ASAH1	higher in TASCs	0.266396	1.40729e-34	0.965595	0.950122	2.61617	2.34978
SSR4	higher in TASCs	0.262681	8.58006e-26	0.968979	0.956479	2.90198	2.6393
PRDX4	higher in TASCs	0.261134	3.54688e-17	0.576988	0.442543	0.965282	0.704148
WARS	higher in TASCs	0.257982	5.2054e-15	0.531303	0.396088	0.908016	0.650034
MYOF	higher in S1	-0.250041	3.27643e-14	0.328821	0.456235	0.495669	0.74571
STEAP4	higher in S1	-0.250672	5.62227e-16	0.710096	0.792665	1.5037	1.75437
KLF3	higher in S1	-0.250693	4.86352e-12	0.529611	0.631785	0.869125	1.11982
PI3	higher in S1	-0.251187	0.000557049	0.34969	0.411247	0.71267	0.963857
RHOV	higher in S1	-0.256513	3.12979e-11	0.569656	0.651834	1.0302	1.28672
SERPINB1	higher in S1	-0.257113	3.00389e-15	0.716864	0.792665	1.35826	1.61537
LMO4	higher in S1	-0.258222	4.6879e-16	0.508742	0.625428	0.870514	1.12874
ABLIM1	higher in S1	-0.259255	2.27991e-16	0.65031	0.743276	1.14556	1.40481
KRT4	higher in S1	-0.262438	0.0215414	0.42132	0.457213	1.05824	1.32068
SLC6A14	higher in S1	-0.264197	3.68768e-12	0.351946	0.471883	0.605647	0.869844
ATF3	higher in S1	-0.264638	1.30185e-14	0.715172	0.78044	1.44892	1.71356
VMP1	higher in S1	-0.265459	4.15287e-16	0.780598	0.815159	1.58784	1.8533
INSR	higher in S1	-0.267053	1.89783e-16	0.69938	0.776528	1.32013	1.58718
JUNB	higher in S1	-0.26758	2.19093e-16	0.881557	0.900733	1.93841	2.20599
MAFF	higher in S1	-0.267699	2.79376e-16	0.319233	0.457702	0.496425	0.764124
FOS	higher in S1	-0.268968	4.25036e-24	0.970107	0.983374	2.63585	2.90482
BPIFA2	higher in S1	-0.270171	0.00368786	0.376763	0.418093	0.642583	0.912754
SPDEF	higher in S1	-0.270898	3.946e-10	0.148336	0.26846	0.207069	0.477966
CXXC5	higher in S1	-0.271635	9.78646e-15	0.285956	0.41956	0.448038	0.719672
TNFSF10	higher in S1	-0.276726	1.42381e-18	0.84264	0.893399	2.07368	2.35041
DTX4	higher in S1	-0.276866	9.76433e-20	0.636774	0.743276	1.13238	1.40925
IER2	higher in S1	-0.276967	1.24349e-26	0.91991	0.942787	2.18187	2.45884
PPP1R12B	higher in S1	-0.280135	4.6879e-16	0.386915	0.511002	0.593062	0.873197
KIAA1522	higher in S1	-0.280219	4.28145e-18	0.527355	0.645966	0.835104	1.11532
EGR2	higher in S1	-0.282858	1.95616e-15	0.596729	0.694377	1.12169	1.40455
CCNL1	higher in S1	-0.284777	1.97776e-17	0.649746	0.720782	1.12376	1.40854
F3	higher in S1	-0.284969	3.22489e-13	0.58432	0.672861	1.18705	1.47202
HES4	higher in S1	-0.2888	1.22368e-16	0.650874	0.724205	1.18159	1.47039
CLDN4	higher in S1	-0.288956	4.1138e-13	0.722504	0.773105	1.33169	1.62065
MUC16	higher in S1	-0.292181	2.2835e-16	0.180485	0.332029	0.270791	0.562972
KRT17	higher in S1	-0.297514	0.000708995	0.21771	0.287042	0.494505	0.792019
BACE2	higher in S1	-0.297538	8.20744e-20	0.55612	0.667482	0.940212	1.23775
ZG16B	higher in S1	-0.299725	1.26262e-10	0.552171	0.634719	1.22509	1.52481
EPHA2	higher in S1	-0.301353	6.87473e-17	0.321489	0.466015	0.575176	0.876529
DHRS9	higher in S1	-0.302337	1.62013e-10	0.228426	0.339853	0.332788	0.635125
SLC4A4	higher in S1	-0.302608	2.72836e-18	0.147208	0.309535	0.211883	0.51449
ANXA2	higher in S1	-0.30795	2.07139e-20	0.77665	0.83912	1.58026	1.88821
ANXA11	higher in S1	-0.312512	2.31473e-28	0.902989	0.94132	1.96625	2.27876
CD55	higher in S1	-0.313168	9.87585e-20	0.395939	0.529095	0.619265	0.932433
SRI	higher in S1	-0.313524	2.39726e-22	0.823463	0.873839	1.6406	1.95412
CNN3	higher in S1	-0.31583	2.49216e-24	0.415116	0.572127	0.646548	0.962377
ATP12A	higher in S1	-0.316271	3.28354e-10	0.0682459	0.19511	0.113671	0.429941
S100A11	higher in S1	-0.317003	5.88583e-39	0.99718	0.998044	3.58287	3.89987
CAMK1D	higher in S1	-0.320476	9.91776e-24	0.221094	0.403423	0.345383	0.665859
TFCP2L1	higher in S1	-0.325722	7.85216e-18	0.375635	0.509046	0.62721	0.952932
KRT15	higher in S1	-0.326716	2.3152e-11	0.312465	0.42445	0.512154	0.83887
SERINC2	higher in S1	-0.327514	3.34549e-30	0.842076	0.893888	1.74924	2.07675
HMGB1	higher in S1	-0.331801	1.69765e-30	0.761985	0.843032	1.40893	1.74073
LINC00342	higher in S1	-0.334428	9.78816e-10	0.112239	0.232763	0.185947	0.520375
CLDN7	higher in S1	-0.33485	1.29592e-24	0.675127	0.771149	1.18764	1.52249
HSPB1	higher in S1	-0.338411	1.44347e-14	0.501974	0.599022	0.878148	1.21656
SCGB1A1	higher in S1	-0.338964	4.92064e-10	1	1	8.01365	8.35261
ID1	higher in S1	-0.339478	1.04211e-13	0.673999	0.749633	1.65355	1.99303
TACSTD2	higher in S1	-0.340821	6.54616e-33	0.970107	0.979951	2.71217	3.053
PRDX1	higher in S1	-0.347316	1.20899e-27	0.94247	0.9511	2.20023	2.54755
FAM107B	higher in S1	-0.348185	1.60615e-24	0.588268	0.709535	1.0888	1.43699
CD24	higher in S1	-0.351922	5.9376e-31	0.964467	0.989731	2.9802	3.33212
DUSP5	higher in S1	-0.355296	3.41488e-24	0.414552	0.569193	0.714308	1.0696
VTCN1	higher in S1	-0.35718	5.48316e-26	0.473209	0.628851	0.806676	1.16386
SORD	higher in S1	-0.357729	8.33924e-29	0.786238	0.855257	1.64637	2.0041
FOXQ1	higher in S1	-0.357964	1.49407e-23	0.377891	0.54621	0.732244	1.09021
FOXN3	higher in S1	-0.361866	7.33536e-27	0.522843	0.653301	0.846705	1.20857
B4GALT5	higher in S1	-0.363504	1.13513e-33	0.592217	0.73154	1.01403	1.37753
TNFAIP2	higher in S1	-0.364387	1.32007e-15	0.752961	0.794621	1.79203	2.15642
PLAAT4	higher in S1	-0.364741	1.1824e-28	0.989848	0.996088	3.67166	4.0364
AHNAK	higher in S1	-0.365719	4.90068e-13	0.166949	0.301223	0.289766	0.655486
SYTL2	higher in S1	-0.365866	4.32159e-21	0.146644	0.322738	0.222201	0.588067
IER3	higher in S1	-0.370917	4.11709e-17	0.530175	0.622005	0.966154	1.33707
NR4A1	higher in S1	-0.376442	3.24404e-24	0.420756	0.573105	0.77447	1.15091
ALOX15	higher in S1	-0.381402	1.15332e-13	0.116751	0.260147	0.185871	0.567273
SELENBP1	higher in S1	-0.387645	8.65604e-31	0.548787	0.684108	0.909482	1.29713
PTGES	higher in S1	-0.388419	9.0213e-34	0.316413	0.519315	0.51141	0.899829
NCOA7	higher in S1	-0.388984	2.78047e-42	0.815567	0.883619	1.71273	2.10171
EPAS1	higher in S1	-0.389135	5.86942e-31	0.744501	0.834719	1.50944	1.89857
S100A6	higher in S1	-0.393379	1.59323e-08	0.835871	0.849389	2.42961	2.82299
ANKRD36C	higher in S1	-0.393426	5.25439e-14	0.159616	0.299756	0.272125	0.665552
KLF5	higher in S1	-0.397253	1.88374e-37	0.589961	0.738386	1.01499	1.41224
PLAC8	higher in S1	-0.398909	4.82904e-19	0.15736	0.317848	0.232323	0.631232
SLC5A5	higher in S1	-0.399235	4.72065e-32	0.560632	0.711002	1.07645	1.47569
SAT1	higher in S1	-0.402479	1.9303e-59	0.999436	0.999511	4.14419	4.54667
CHST9	higher in S1	-0.403903	2.50149e-32	0.152848	0.371149	0.231164	0.635068
SLC9A3R2	higher in S1	-0.405014	7.54418e-31	0.455161	0.606357	0.732105	1.13712
MUC20	higher in S1	-0.420377	6.51699e-42	0.949239	0.968704	2.42571	2.84609
ANXA1	higher in S1	-0.422337	1.16216e-14	0.194585	0.334963	0.373189	0.795526
RDH10	higher in S1	-0.428751	1.26799e-35	0.517202	0.666993	0.900004	1.32875
NEAT1	higher in S1	-0.43406	1.91661e-21	0.976311	0.986308	3.83764	4.2717
FXYD3	higher in S1	-0.438201	6.69711e-58	0.918782	0.955012	2.07661	2.51481
ELF3	higher in S1	-0.441396	1.18198e-61	0.949239	0.978973	2.51148	2.95288
ADGRF1	higher in S1	-0.452651	1.431e-40	0.222786	0.463081	0.377429	0.830081
S100A2	higher in S1	-0.47313	6.79017e-15	0.350254	0.470905	0.671134	1.14426
C19orf33	higher in S1	-0.475365	8.93123e-44	0.340666	0.573594	0.655736	1.1311
BPIFB1	higher in S1	-0.492279	5.92864e-73	0.997744	0.999511	5.70626	6.19854
GPRC5A	higher in S1	-0.499348	3.93258e-37	0.653694	0.778973	1.25522	1.75457
C15orf48	higher in S1	-0.502529	1.22368e-16	0.34405	0.469438	0.758128	1.26066
MUC1	higher in S1	-0.502846	5.35273e-94	0.992104	0.996577	3.15785	3.66069
GSTA1	higher in S1	-0.510292	1.51169e-38	0.469261	0.637653	0.934595	1.44489
MT1X	higher in S1	-0.527065	4.40176e-38	0.87366	0.927139	2.31543	2.84249
MUC5B	higher in S1	-0.548586	2.6652e-09	0.165257	0.272861	0.268169	0.816756
ALDH1A1	higher in S1	-0.584918	4.43288e-91	0.909193	0.977506	2.2689	2.85382
GSN	higher in S1	-0.622472	8.6308e-96	0.825719	0.925672	1.65691	2.27939
IGFBP3	higher in S1	-0.633611	2.16295e-32	0.51269	0.656724	1.12227	1.75589
ALDH1A3	higher in S1	-0.636251	4.16458e-72	0.687535	0.837653	1.37698	2.01323
MALAT1	higher in S1	-0.637919	1.13208e-70	0.995488	0.999511	6.15571	6.79363
GLUL	higher in S1	-0.645158	6.93775e-134	0.984772	0.994132	2.93885	3.58401
WFDC2	higher in S1	-0.662044	9.28465e-204	1	1	6.9943	7.65635
PSCA	higher in S1	-0.667785	3.06761e-30	0.115623	0.325183	0.192883	0.860668
MUC4	higher in S1	-0.738279	4.68164e-71	0.445008	0.682641	0.755952	1.49423
TSPAN1	higher in S1	-0.752016	8.94522e-100	0.7163	0.862592	1.36096	2.11298
PRSS23	higher in S1	-0.771493	4.11912e-98	0.376199	0.668949	0.626706	1.3982
LGALS3	higher in S1	-0.824529	4.10672e-133	0.671179	0.891443	1.28447	2.109
SLPI	higher in S1	-0.835256	1.08296e-161	1	1	6.33042	7.16568
KRT19	higher in S1	-0.982168	1.43587e-157	0.984772	0.998044	3.68201	4.66417
CYP2F1	higher in S1	-1.12406	3.80583e-147	0.351946	0.753545	0.972866	2.09692
S100P	higher in S1	-1.21532	9.6388e-127	0.613649	0.830318	1.44751	2.66283
SERPINB3	higher in S1	-1.2873	1.3761e-32	0.0490694	0.274328	0.114466	1.40177
MSMB	higher in S1	-1.8351	1.80465e-131	0.589396	0.827384	2.17655	4.01165
